# A systems chemoproteomic analysis of acyl-CoA/protein interaction networks

**DOI:** 10.1101/665281

**Authors:** Michaella J. Levy, David C. Montgomery, Mihaela E. Sardiu, Sarah E. Bergholtz, Kellie D. Nance, Jose Montano, Abigail L. Thorpe, Stephen D. Fox, Qishan Lin, Thorkell Andresson, Laurence Florens, Michael P. Washburn, Jordan L. Meier

**Author notes:** M.J.L. and D.C.M. contributed equally to this work.

## Abstract

Acyl-CoA/protein interactions are required for many functions essential to life including membrane synthesis, oxidative metabolism, and macromolecular acetylation. However, despite their importance, the global scope and selectivity of these protein-metabolite interactions remains undefined. Here we describe the development of CATNIP (CoA/AcetylTraNsferase Interaction Profiling), a chemoproteomic platform for the high-throughput analysis of acyl-CoA/protein interactions in endogenous proteomes. First, we apply CATNIP to identify acetyl-CoA-binding proteins through unbiased clustering of competitive dose-response data. Next, we use this method to profile diverse protein-CoA metabolite interactions, identifying biological processes susceptible to altered acetyl-CoA levels. Finally, we apply systems-level analyses to assess the features of novel protein networks that may interact with acyl-CoAs, and demonstrate a strategy for high-confidence proteomic annotation of acetyl-CoA binding proteins. Overall our studies illustrate the power of integrating chemoproteomics and systems biology, and provide a resource for understanding the roles of acyl-CoA metabolites in biology and disease.
