## Supplementary material for "A systems chemoproteomic analysis of acyl-CoA/protein interaction networks": S4

### Sheet: I - crotonase
enzyme family	Abundance (dNSAF Rank)	0nM dNSAF AVG	0nM Detected # Out of 3	Ac-30nM dNSAF AVG	CoA-30nM dNSAF AVG	but-30nM dNSAF AVG	crot-30nM dNSAF AVG	MAL-30nM dNSAF AVG	palm-30nM dNSAF AVG	NCBI_Gene	Locus	Description	NCBI_Gene	Ac-30nM dNSAF REL	CoA-30nM dNSAF REL	but-30nM dNSAF REL	crot-30nM dNSAF REL	MAL-30nM dNSAF REL	palm-30nM dNSAF REL
crotonase	135	0.001251	3	0.001304	0.001057	0.002481	0.00026	0.00166	0.001859	ECHS1	NP_004083.3	enoyl-CoA hydratase, mitochondrial [Homo sapiens]	ECHS1	104.237	84.4924	198.321	20.7834	132.694	148.601
crotonase	356	0.000523	3	0.000462	0.000455	0.000298	4.7e-05	0.000565	0.000453	ECI2	NP_006108.2	enoyl-CoA delta isomerase 2, mitochondrial isoform 1 [Homo sapiens]	ECI2	88.3365	86.9981	56.979	8.98662	108.031	86.6157
crotonase	602	0.000309	3	0.000157	0.0003	0.000119	4.1e-05	0.000446	0.00024	HADHA	NP_000173.2	trifunctional enzyme subunit alpha, mitochondrial precursor [Homo sapiens]	HADHA	50.8091	97.0874	38.5113	13.2686	144.337	77.6699
crotonase	797	0.000218	3	0.000148	0.000224	0.000272	0.000158	0.000144	8.1e-05	ECH1	NP_001389.2	delta(3,5)-Delta(2,4)-dienoyl-CoA isomerase, mitochondrial precursor [Homo sapiens]	ECH1	67.8899	102.752	124.771	72.4771	66.055	37.156
crotonase	854	0.000204	1	0	7.9e-05	0	0	0	0	AUH	NP_001689.1	methylglutaconyl-CoA hydratase, mitochondrial isoform 1 precursor [Homo sapiens]	AUH	0	38.7255	0	0	0	0
crotonase	1687	7.3e-05	3	0	0	0	0	0	2e-05	EHHADH	NP_001957.2	peroxisomal bifunctional enzyme isoform 1 [Homo sapiens]	EHHADH	0	0	0	0	0	27.3973

### Sheet: ii - protein function fold
enzyme family	Abundance (dNSAF Rank)	0nM dNSAF AVG	0nM Detected # Out of 3	Ac-30nM dNSAF AVG	CoA-30nM dNSAF AVG	but-30nM dNSAF AVG	crot-30nM dNSAF AVG	MAL-30nM dNSAF AVG	palm-30nM dNSAF AVG	NCBI_Gene	Locus	Description	NCBI_Gene	Ac-30nM dNSAF REL	CoA-30nM dNSAF REL	but-30nM dNSAF REL	crot-30nM dNSAF REL	MAL-30nM dNSAF REL	palm-30nM dNSAF REL
ACOT	3	0.021499	3	0.000556	0.002332	0.005483	5.5e-05	0.016536	0.014827	ACOT7	NP_009205.3	cytosolic acyl coenzyme A thioester hydrolase isoform hBACHa [Homo sapiens]	ACOT7	2.58617	10.847	25.5035	0.255826	76.9152	68.966
ACOT	46	0.003016	3	0.000998	0.001531	0.00038	4.3e-05	0.003017	0.001855	THEM4	NP_444283.2	acyl-coenzyme A thioesterase THEM4 [Homo sapiens]	THEM4	33.0902	50.7626	12.5995	1.42573	100.033	61.5053
ACOT	77	0.002047	3	0.000101	0.001153	0.000532	0.000232	0.001384	0.001821	ACOT9	NP_001028755.2	acyl-coenzyme A thioesterase 9, mitochondrial isoform b precursor [Homo sapiens]	ACOT9	4.93405	56.3263	25.9893	11.3337	67.6111	88.9595
ACOT	917	0.000186	3	0	0.000198	0	2.6e-05	0.000526	0.000228	ACOT13	NP_001153566.1	acyl-coenzyme A thioesterase 13 isoform 2 [Homo sapiens]	ACOT13	0	106.452	0	13.9785	282.796	122.581
ACOT	1823	6e-05	2	0	0	0	0	9.3e-05	4.9e-05	ACOT11	NP_671517.1	acyl-coenzyme A thioesterase 11 isoform 2 [Homo sapiens]	ACOT11	0	0	0	0	155	81.6667
CoA	12	0.009069	3	0.000591	0.001618	0.002266	0.000104	0.001001	0.002378	ACLY	NP_001087.2	ATP-citrate synthase isoform 1 [Homo sapiens]	ACLY	6.51671	17.841	24.9862	1.14676	11.0376	26.2212
CoA	268	0.000671	3	0	0.00044	0	0	8.8e-05	0.000574	PANK2	NP_705902.2	pantothenate kinase 2, mitochondrial isoform 1 precursor [Homo sapiens]	PANK2	0	65.5738	0	0	13.1148	85.544
CoA	323	0.000569	3	0	0.000635	0	0	0.000238	0.000391	PANK3	NP_078870.1	pantothenate kinase 3 [Homo sapiens]	PANK3	0	111.599	0	0	41.8278	68.717
CoA	441	0.000434	3	3.8e-05	0.000275	3e-05	1.7e-05	0.000176	0.000257	COASY	NP_001035997.2	bifunctional coenzyme A synthase isoform c [Homo sapiens]	COASY	8.75576	63.3641	6.91244	3.91705	40.553	59.2166
CoA	883	0.000195	3	0	0.000113	0	0	7e-05	0.00017	PANK1	NP_683878.1	pantothenate kinase 1 isoform alpha [Homo sapiens]	PANK1	0	57.9487	0	0	35.8974	87.1795
CoA	1310	0.000116	3	2.9e-05	2.8e-05	0	0.00018	5.2e-05	5.8e-05	PANK4	NP_060686.2	pantothenate kinase 4 [Homo sapiens]	PANK4	25	24.1379	0	155.172	44.8276	50
FAO	17	0.005759	3	0.001474	0.006399	0.007502	0.000493	0.007523	0.00431	DECR1	NP_001350.1	2,4-dienoyl-CoA reductase, mitochondrial precursor [Homo sapiens]	DECR1	25.5947	111.113	130.266	8.56051	130.63	74.8394
FAO	54	0.002616	3	0.00439	0.002424	0.005102	0.000106	0.003415	0.002949	ACAT1	NP_000010.1	acetyl-CoA acetyltransferase, mitochondrial precursor [Homo sapiens]	ACAT1	167.813	92.6606	195.031	4.05199	130.543	112.729
FAO	135	0.001251	3	0.001304	0.001057	0.002481	0.00026	0.00166	0.001859	ECHS1	NP_004083.3	enoyl-CoA hydratase, mitochondrial [Homo sapiens]	ECHS1	104.237	84.4924	198.321	20.7834	132.694	148.601
FAO	150	0.001141	3	0.000878	0.001386	0.002076	0.002558	0.000924	0.000784	ACADVL	NP_000009.1	very long-chain specific acyl-CoA dehydrogenase, mitochondrial isoform 1 precursor [Homo sapiens]	ACADVL	76.95	121.472	181.946	224.189	80.9816	68.7117
FAO	158	0.001121	3	0.001097	0.0016	0.002405	0.001454	0.00116	0.001009	HSD17B4	NP_000405.1	peroxisomal multifunctional enzyme type 2 isoform 2 [Homo sapiens]	HSD17B4	97.8591	142.73	214.541	129.706	103.479	90.0089
FAO	329	0.000565	3	0.000512	0.000515	0.001252	0.000188	0.000896	0.000537	ACAA2	NP_006102.2	3-ketoacyl-CoA thiolase, mitochondrial [Homo sapiens]	ACAA2	90.6195	91.1504	221.593	33.2743	158.584	95.0442
FAO	356	0.000523	3	0.000462	0.000455	0.000298	4.7e-05	0.000565	0.000453	ECI2	NP_006108.2	enoyl-CoA delta isomerase 2, mitochondrial isoform 1 [Homo sapiens]	ECI2	88.3365	86.9981	56.979	8.98662	108.031	86.6157
FAO	581	0.000322	2	0	0.000228	0	0	0	0	HADH	NP_001171634.2	hydroxyacyl-coenzyme A dehydrogenase, mitochondrial isoform 1 precursor [Homo sapiens]	HADH	0	70.8075	0	0	0	0
FAO	602	0.000309	3	0.000157	0.0003	0.000119	4.1e-05	0.000446	0.00024	HADHA	NP_000173.2	trifunctional enzyme subunit alpha, mitochondrial precursor [Homo sapiens]	HADHA	50.8091	97.0874	38.5113	13.2686	144.337	77.6699
FAO	704	0.000256	3	0	0.000362	0	0	0	0.00017	ACAT2	NP_005882.2	acetyl-CoA acetyltransferase, cytosolic isoform 1 [Homo sapiens]	ACAT2	0	141.406	0	0	0	66.4063
FAO	854	0.000204	1	0	7.9e-05	0	0	0	0	AUH	NP_001689.1	methylglutaconyl-CoA hydratase, mitochondrial isoform 1 precursor [Homo sapiens]	AUH	0	38.7255	0	0	0	0
FAO	1327	0.000114	2	0	0.000152	0	0	0.00014	6.9e-05	ACADM	NP_000007.1	medium-chain specific acyl-CoA dehydrogenase, mitochondrial isoform a precursor [Homo sapiens]	ACADM	0	133.333	0	0	122.807	60.5263
FAO	1406	0.000102	2	7.8e-05	0	0	2.6e-05	0.000103	2.3e-05	ACAD9	NP_054768.2	acyl-CoA dehydrogenase family member 9, mitochondrial [Homo sapiens]	ACAD9	76.4706	0	0	25.4902	100.98	22.549
FAO	1508	8.9e-05	2	0.000123	0.000113	0	3.1e-05	0.000128	0.000178	HADHB	NP_000174.1	trifunctional enzyme subunit beta, mitochondrial isoform 1 precursor [Homo sapiens]	HADHB	138.202	126.966	0	34.8315	143.82	200
FAO	1687	7.3e-05	3	0	0	0	0	0	2e-05	EHHADH	NP_001957.2	peroxisomal bifunctional enzyme isoform 1 [Homo sapiens]	EHHADH	0	0	0	0	0	27.3973
FAO	1859	5.7e-05	3	0	4.9e-05	0	0	3.2e-05	0	CPT2	NP_000089.1	carnitine O-palmitoyltransferase 2, mitochondrial precursor [Homo sapiens]	CPT2	0	85.9649	0	0	56.1404	0
FAO	2214	3.6e-05	3	4.4e-05	2e-05	0	0.000171	0	1.1e-05	ACAD10	NP_001130010.1	acyl-CoA dehydrogenase family member 10 isoform a [Homo sapiens]	ACAD10	122.222	55.5556	0	475	0	30.5556
FAS	224	0.000796	3	0.000196	0.000578	0.000389	3.9e-05	0.000406	0.000575	FASN	NP_004095.4	fatty acid synthase [Homo sapiens]	FASN	24.6231	72.6131	48.8693	4.8995	51.005	72.2362
FAS	306	0.000583	3	0.000428	0.000495	0.00031	0.000221	0.000309	0.000374	ACSF3	NP_777577.2	acyl-CoA synthetase family member 3, mitochondrial isoform 1 precursor [Homo sapiens]	ACSF3	73.4134	84.9057	53.1732	37.9074	53.0017	64.1509
FAS	797	0.000218	3	0.000148	0.000224	0.000272	0.000158	0.000144	8.1e-05	ECH1	NP_001389.2	delta(3,5)-Delta(2,4)-dienoyl-CoA isomerase, mitochondrial precursor [Homo sapiens]	ECH1	67.8899	102.752	124.771	72.4771	66.055	37.156
FAS	870	0.000198	3	7.4e-05	0.000281	0	9.6e-05	0	0.000122	AASDHPPT	NP_056238.2	L-aminoadipate-semialdehyde dehydrogenase-phosphopantetheinyl transferase [Homo sapiens]	AASDHPPT	37.3737	141.919	0	48.4848	0	61.6162
FAS	1079	0.000153	3	0.00011	0.000136	4.9e-05	9.9e-05	0.000164	0.000158	ACACA	NP_942131.1	acetyl-CoA carboxylase 1 isoform 1 [Homo sapiens]	ACACA	71.8954	88.8889	32.0261	64.7059	107.19	103.268
FAS	1284	0.00012	3	0	7e-05	6.8e-05	3.5e-05	0.000143	8.7e-05	HMGCS1	NP_002121.4	hydroxymethylglutaryl-CoA synthase, cytoplasmic isoform 1 [Homo sapiens]	HMGCS1	0	58.3333	56.6667	29.1667	119.167	72.5
FAS	1609	8e-05	2	9.2e-05	0.000123	6.7e-05	0.000664	3.9e-05	9.4e-05	ACBD3	NP_073572.2	Golgi resident protein GCP60 [Homo sapiens]	ACBD3	115	153.75	83.75	830	48.75	117.5
FAS	1637	7.7e-05	3	5.3e-05	3e-05	0	2e-05	0.000174	2.2e-05	ACSL4	NP_004449.1	long-chain-fatty-acid--CoA ligase 4 isoform 1 [Homo sapiens]	ACSL4	68.8312	38.961	0	25.974	225.974	28.5714
GNATs	43	0.003045	3	0.000689	0.002894	0.002452	0.001555	0.003958	0.002774	GNPNAT1	NP_932332.1	glucosamine 6-phosphate N-acetyltransferase [Homo sapiens]	GNPNAT1	22.6273	95.0411	80.5255	51.0673	129.984	91.1002
GNATs	146	0.001171	3	0	0.000174	0.00013	0.000115	0.000405	0.001058	NAT6	NP_036323.2	N-acetyltransferase 6 isoform 1 [Homo sapiens]	NAT6	0	14.8591	11.1016	9.82067	34.5858	90.3501
GNATs	377	0.000495	2	0	0.000511	0.000694	3.7e-05	0.000557	0.001035	SAT2	NP_597998.1	diamine acetyltransferase 2 isoform 3 [Homo sapiens]	SAT2	0	103.232	140.202	7.47475	112.525	209.091
GNATs	638	0.000294	3	0	8.5e-05	0	0.000178	8.6e-05	0	NAT10	NP_078938.2	RNA cytidine acetyltransferase isoform a [Homo sapiens]	NAT10	0	28.9116	0	60.5442	29.2517	0
HATs	65	0.002268	3	0	0.000824	0.000591	9e-06	0.002089	0.0017	KAT8	NP_115564.2	histone acetyltransferase KAT8 isoform 1 [Homo sapiens]	KAT8	0	36.3316	26.0582	0.396825	92.1076	74.9559
HATs	187	0.00095	3	0.000167	0.000668	0.001249	0.000853	0.001833	0.001988	HAT1	NP_003633.1	histone acetyltransferase type B catalytic subunit [Homo sapiens]	HAT1	17.5789	70.3158	131.474	89.7895	192.947	209.263
HATs	195	0.000931	3	0.000378	0.001056	0	3.8e-05	0.00056	0.00039	KAT5	NP_006379.2	histone acetyltransferase KAT5 isoform 2 [Homo sapiens]	KAT5	40.6015	113.426	0	4.08163	60.1504	41.8904
HATs	383	0.000485	3	0	0.000102	0	4.2e-05	0.000199	0.000109	KAT7	NP_001186084.1	histone acetyltransferase KAT7 isoform 2 [Homo sapiens]	KAT7	0	21.0309	0	8.65979	41.0309	22.4742
HATs	491	0.000393	3	0	0.000145	0.000107	0.000143	0.00012	8.8e-05	KAT2A	NP_066564.2	histone acetyltransferase KAT2A [Homo sapiens]	KAT2A	0	36.8957	27.2265	36.3868	30.5344	22.3919
HATs	739	0.000242	2	0	2e-05	0	0	9.2e-05	9.3e-05	KAT14	NP_065397.3	cysteine-rich protein 2-binding protein [Homo sapiens]	KAT14	0	8.26446	0	0	38.0165	38.4298
HATs	923	0.000185	3	0.000116	0.000129	2.7e-05	8.2e-05	0.000103	0.000137	GTF3C4	NP_036336.2	general transcription factor 3C polypeptide 4 [Homo sapiens]	GTF3C4	62.7027	69.7297	14.5946	44.3243	55.6757	74.0541
HATs	2234	3.5e-05	2	1.6e-05	4.5e-05	1.4e-05	2.9e-05	7.4e-05	2e-05	NCOA3	NP_001167558.1	nuclear receptor coactivator 3 isoform c [Homo sapiens]	NCOA3	45.7143	128.571	40	82.8571	211.429	57.1429
HATs	2331	3e-05	3	0	1e-05	0	1.3e-05	1.8e-05	1.2e-05	CREBBP	NP_001073315.1	CREB-binding protein isoform b [Homo sapiens]	CREBBP	0	33.3333	0	43.3333	60	40
KATs	95	0.001768	3	0.000119	0.001119	0.000741	3.1e-05	0.002368	0.001658	ESCO2	NP_001017420.1	N-acetyltransferase ESCO2 [Homo sapiens]	ESCO2	6.73077	63.2919	41.9118	1.75339	133.937	93.7783
KATs	393	0.000474	3	0	6.7e-05	0	0	0.000344	7.5e-05	ATAT1	NP_001305692.1	alpha-tubulin N-acetyltransferase 1 isoform 6 [Homo sapiens]	ATAT1	0	14.135	0	0	72.5738	15.8228
KATs	839	0.000208	3	7.1e-05	0.000167	5.5e-05	0.00048	0.000926	0.000308	ESCO1	NP_443143.2	N-acetyltransferase ESCO1 [Homo sapiens]	ESCO1	34.1346	80.2885	26.4423	230.769	445.192	148.077
NAAs	2	0.045654	3	0.001451	0.018216	0.008887	0.000239	0.020531	0.029318	NAA50	NP_001295374.1	N-alpha-acetyltransferase 50 isoform 2 [Homo sapiens]	NAA50	3.17825	39.9001	19.466	0.523503	44.9709	64.2178
NAAs	16	0.006375	3	0.000607	0.000729	0.000762	0.000186	0.00094	0.003589	NAA10	NP_003482.1	N-alpha-acetyltransferase 10 isoform 1 [Homo sapiens]	NAA10	9.52157	11.4353	11.9529	2.91765	14.7451	56.298
NAAs	59	0.002512	3	0.000389	0.002299	0.001431	0.007747	0.000977	0.005563	NAA40	NP_001287729.1	N-alpha-acetyltransferase 40 isoform 2 [Homo sapiens]	NAA40	15.4857	91.5207	56.9666	308.4	38.8933	221.457
NAAs	75	0.002053	3	0.000402	0.000312	0.000519	6.2e-05	0.001868	0.001256	NAA30	NP_001011713.2	N-alpha-acetyltransferase 30 [Homo sapiens]	NAA30	19.5811	15.1973	25.2801	3.01997	90.9888	61.1788
OTHER	8	0.013047	3	0.021371	0.016204	0.006567	0.000138	0.01143	0.019645	HSD17B10	NP_004484.1	3-hydroxyacyl-CoA dehydrogenase type-2 isoform 1 [Homo sapiens]	HSD17B10	163.8	124.197	50.3334	1.05771	87.6063	150.571
OTHER	166	0.001051	3	0.000438	0.00079	0.001032	0.000124	0.000626	0.001153	ALAS1	NP_001291373.1	5-aminolevulinate synthase, nonspecific, mitochondrial isoform 2 [Homo sapiens]	ALAS1	41.6746	75.1665	98.1922	11.7983	59.5623	109.705
OTHER	313	0.000578	3	0.000658	0.000516	0.00017	0.000363	0.000431	0.000633	MCCC2	NP_071415.1	methylcrotonoyl-CoA carboxylase beta chain, mitochondrial [Homo sapiens]	MCCC2	113.841	89.2734	29.4118	62.8028	74.5675	109.516
OTHER	447	0.000431	2	0	0.000316	0	8.9e-05	0	0.000498	DBI	NP_001073331.1	acyl-CoA-binding protein isoform 3 [Homo sapiens]	DBI	0	73.3179	0	20.6497	0	115.545
OTHER	461	0.000425	3	0.000106	0.000326	0	0.000135	0.000133	0.000313	GCAT	NP_001165161.1	2-amino-3-ketobutyrate coenzyme A ligase, mitochondrial isoform 1 precursor [Homo sapiens]	GCAT	24.9412	76.7059	0	31.7647	31.2941	73.6471
OTHER	483	0.000399	3	0.000185	0.000196	6.3e-05	8.3e-05	0.000249	0.000189	OGDH	NP_002532.2	2-oxoglutarate dehydrogenase, mitochondrial isoform 1 precursor [Homo sapiens]	OGDH	46.3659	49.1228	15.7895	20.802	62.406	47.3684
OTHER	527	0.000362	3	0.000313	0.000405	9.6e-05	0.000153	0.000513	0.000186	ECHDC1	NP_001002030.1	ethylmalonyl-CoA decarboxylase isoform 1 [Homo sapiens]	ECHDC1	86.4641	111.878	26.5193	42.2652	141.713	51.3812
OTHER	644	0.00029	3	0.000319	0.000355	0.000217	2.3e-05	0.000415	0.000279	SCP2	NP_001007100.1	non-specific lipid-transfer protein isoform 5 precursor [Homo sapiens]	SCP2	110	122.414	74.8276	7.93103	143.103	96.2069
OTHER	697	0.000258	3	5.2e-05	0.000298	4e-05	8.6e-05	0.000136	0.000272	GCDH	NP_000150.1	glutaryl-CoA dehydrogenase, mitochondrial isoform a precursor [Homo sapiens]	GCDH	20.155	115.504	15.5039	33.3333	52.7132	105.426
OTHER	958	0.000177	3	0	0.000126	0	0	0.000149	7.9e-05	NMT1	NP_066565.1	glycylpeptide N-tetradecanoyltransferase 1 [Homo sapiens]	NMT1	0	71.1864	0	0	84.1808	44.6328
OTHER	1316	0.000115	3	0	0.000149	0	0	5.9e-05	9.9e-05	SUCLG1	NP_003840.2	succinyl-CoA ligase [ADP/GDP-forming] subunit alpha, mitochondrial precursor [Homo sapiens]	SUCLG1	0	129.565	0	0	51.3043	86.087
PDH	205	0.000882	3	0.000364	0.000967	0.000793	2.5e-05	0.001264	0.001742	DLAT	NP_001922.2	dihydrolipoyllysine-residue acetyltransferase component of pyruvate dehydrogenase complex, mitochondrial precursor [Homo sapiens]	DLAT	41.2698	109.637	89.9093	2.83447	143.311	197.506
PDH	267	0.000671	3	0.00164	0.000699	0.000472	6.3e-05	0.001006	0.000929	PDHB	NP_000916.2	pyruvate dehydrogenase E1 component subunit beta, mitochondrial isoform 1 precursor [Homo sapiens]	PDHB	244.411	104.173	70.3428	9.38897	149.925	138.45
PDH	282	0.00063	3	0.000298	0.000562	0.000234	5.3e-05	0.000607	0.000319	PDK1	NP_002601.1	[Pyruvate dehydrogenase (acetyl-transferring)] kinase isozyme 1, mitochondrial isoform 2 precursor [Homo sapiens]	PDK1	47.3016	89.2063	37.1429	8.4127	96.3492	50.6349
PDH	404	0.000468	3	0.000117	0.000523	0.000389	4.2e-05	0.000435	0.000321	PDK3	NP_001135858.1	pyruvate dehydrogenase kinase, isozyme 3 isoform 1 precursor [Homo sapiens]	PDK3	25	111.752	83.1197	8.97436	92.9487	68.5897
PDH	932	0.000183	3	0.000124	0.00029	0.000651	0.000118	0.000234	0.000266	PDHA1	NP_000275.1	pyruvate dehydrogenase E1 component subunit alpha, somatic form, mitochondrial isoform 1 precursor [Homo sapiens]	PDHA1	67.7596	158.47	355.738	64.4809	127.869	145.355
PDH	1145	0.000141	2	0.000137	0.000141	0.000116	0.000475	0.000137	0.000261	PDK2	NP_001186828.1	pyruvate dehydrogenase kinase, isozyme 2 isoform 2 [Homo sapiens]	PDK2	97.1631	100	82.2695	336.879	97.1631	185.106
PDH	1622	7.9e-05	2	0	7.7e-05	0	0	0.000122	5.5e-05	PDHX	NP_001128496.1	pyruvate dehydrogenase protein X component, mitochondrial isoform 2 [Homo sapiens]	PDHX	0	97.4684	0	0	154.43	69.6203
PEROX	47	0.002954	3	0.003492	0.003731	0.004033	1.4e-05	0.002308	0.00356	HMGCL	NP_000182.2	hydroxymethylglutaryl-CoA lyase, mitochondrial isoform 1 precursor [Homo sapiens]	HMGCL	118.213	126.303	136.527	0.473934	78.1313	120.515
PEROX	149	0.001148	3	0.000809	0.001106	0.001303	0.000883	0.000771	0.001561	DECR2	NP_065715.1	peroxisomal 2,4-dienoyl-CoA reductase [Homo sapiens]	DECR2	70.4704	96.3415	113.502	76.9164	67.1603	135.976
PEROX	1430	9.9e-05	2	0	7.9e-05	0	1.6e-05	3.9e-05	3.7e-05	HACL1	NP_001271342.1	2-hydroxyacyl-CoA lyase 1 isoform b [Homo sapiens]	HACL1	0	79.798	0	16.1616	39.3939	37.3737

### Sheet: iii - abundance
enzyme family	Abundance (dNSAF Rank)	0nM dNSAF AVG	0nM Detected # Out of 3	Ac-30nM dNSAF AVG	CoA-30nM dNSAF AVG	but-30nM dNSAF AVG	crot-30nM dNSAF AVG	MAL-30nM dNSAF AVG	palm-30nM dNSAF AVG	NCBI_Gene	Locus	Description	NCBI_Gene	Ac-30nM dNSAF REL	CoA-30nM dNSAF REL	but-30nM dNSAF REL	crot-30nM dNSAF REL	MAL-30nM dNSAF REL	palm-30nM dNSAF REL
NAAs	2	0.045654	3	0.001451	0.018216	0.008887	0.000239	0.020531	0.029318	NAA50	NP_001295374.1	N-alpha-acetyltransferase 50 isoform 2 [Homo sapiens]	NAA50	3.17825	39.9001	19.466	0.523503	44.9709	64.2178
ACOT	3	0.021499	3	0.000556	0.002332	0.005483	5.5e-05	0.016536	0.014827	ACOT7	NP_009205.3	cytosolic acyl coenzyme A thioester hydrolase isoform hBACHa [Homo sapiens]	ACOT7	2.58617	10.847	25.5035	0.255826	76.9152	68.966
OTHER	8	0.013047	3	0.021371	0.016204	0.006567	0.000138	0.01143	0.019645	HSD17B10	NP_004484.1	3-hydroxyacyl-CoA dehydrogenase type-2 isoform 1 [Homo sapiens]	HSD17B10	163.8	124.197	50.3334	1.05771	87.6063	150.571
CoA	12	0.009069	3	0.000591	0.001618	0.002266	0.000104	0.001001	0.002378	ACLY	NP_001087.2	ATP-citrate synthase isoform 1 [Homo sapiens]	ACLY	6.51671	17.841	24.9862	1.14676	11.0376	26.2212
NAAs	16	0.006375	3	0.000607	0.000729	0.000762	0.000186	0.00094	0.003589	NAA10	NP_003482.1	N-alpha-acetyltransferase 10 isoform 1 [Homo sapiens]	NAA10	9.52157	11.4353	11.9529	2.91765	14.7451	56.298
FAO	17	0.005759	3	0.001474	0.006399	0.007502	0.000493	0.007523	0.00431	DECR1	NP_001350.1	2,4-dienoyl-CoA reductase, mitochondrial precursor [Homo sapiens]	DECR1	25.5947	111.113	130.266	8.56051	130.63	74.8394
GNATs	43	0.003045	3	0.000689	0.002894	0.002452	0.001555	0.003958	0.002774	GNPNAT1	NP_932332.1	glucosamine 6-phosphate N-acetyltransferase [Homo sapiens]	GNPNAT1	22.6273	95.0411	80.5255	51.0673	129.984	91.1002
ACOT	46	0.003016	3	0.000998	0.001531	0.00038	4.3e-05	0.003017	0.001855	THEM4	NP_444283.2	acyl-coenzyme A thioesterase THEM4 [Homo sapiens]	THEM4	33.0902	50.7626	12.5995	1.42573	100.033	61.5053
PEROX	47	0.002954	3	0.003492	0.003731	0.004033	1.4e-05	0.002308	0.00356	HMGCL	NP_000182.2	hydroxymethylglutaryl-CoA lyase, mitochondrial isoform 1 precursor [Homo sapiens]	HMGCL	118.213	126.303	136.527	0.473934	78.1313	120.515
FAO	54	0.002616	3	0.00439	0.002424	0.005102	0.000106	0.003415	0.002949	ACAT1	NP_000010.1	acetyl-CoA acetyltransferase, mitochondrial precursor [Homo sapiens]	ACAT1	167.813	92.6606	195.031	4.05199	130.543	112.729
NAAs	59	0.002512	3	0.000389	0.002299	0.001431	0.007747	0.000977	0.005563	NAA40	NP_001287729.1	N-alpha-acetyltransferase 40 isoform 2 [Homo sapiens]	NAA40	15.4857	91.5207	56.9666	308.4	38.8933	221.457
HATs	65	0.002268	3	0	0.000824	0.000591	9e-06	0.002089	0.0017	KAT8	NP_115564.2	histone acetyltransferase KAT8 isoform 1 [Homo sapiens]	KAT8	0	36.3316	26.0582	0.396825	92.1076	74.9559
NAAs	75	0.002053	3	0.000402	0.000312	0.000519	6.2e-05	0.001868	0.001256	NAA30	NP_001011713.2	N-alpha-acetyltransferase 30 [Homo sapiens]	NAA30	19.5811	15.1973	25.2801	3.01997	90.9888	61.1788
ACOT	77	0.002047	3	0.000101	0.001153	0.000532	0.000232	0.001384	0.001821	ACOT9	NP_001028755.2	acyl-coenzyme A thioesterase 9, mitochondrial isoform b precursor [Homo sapiens]	ACOT9	4.93405	56.3263	25.9893	11.3337	67.6111	88.9595
KATs	95	0.001768	3	0.000119	0.001119	0.000741	3.1e-05	0.002368	0.001658	ESCO2	NP_001017420.1	N-acetyltransferase ESCO2 [Homo sapiens]	ESCO2	6.73077	63.2919	41.9118	1.75339	133.937	93.7783
FAO	135	0.001251	3	0.001304	0.001057	0.002481	0.00026	0.00166	0.001859	ECHS1	NP_004083.3	enoyl-CoA hydratase, mitochondrial [Homo sapiens]	ECHS1	104.237	84.4924	198.321	20.7834	132.694	148.601
GNATs	146	0.001171	3	0	0.000174	0.00013	0.000115	0.000405	0.001058	NAT6	NP_036323.2	N-acetyltransferase 6 isoform 1 [Homo sapiens]	NAT6	0	14.8591	11.1016	9.82067	34.5858	90.3501
PEROX	149	0.001148	3	0.000809	0.001106	0.001303	0.000883	0.000771	0.001561	DECR2	NP_065715.1	peroxisomal 2,4-dienoyl-CoA reductase [Homo sapiens]	DECR2	70.4704	96.3415	113.502	76.9164	67.1603	135.976
FAO	150	0.001141	3	0.000878	0.001386	0.002076	0.002558	0.000924	0.000784	ACADVL	NP_000009.1	very long-chain specific acyl-CoA dehydrogenase, mitochondrial isoform 1 precursor [Homo sapiens]	ACADVL	76.95	121.472	181.946	224.189	80.9816	68.7117
FAO	158	0.001121	3	0.001097	0.0016	0.002405	0.001454	0.00116	0.001009	HSD17B4	NP_000405.1	peroxisomal multifunctional enzyme type 2 isoform 2 [Homo sapiens]	HSD17B4	97.8591	142.73	214.541	129.706	103.479	90.0089
OTHER	166	0.001051	3	0.000438	0.00079	0.001032	0.000124	0.000626	0.001153	ALAS1	NP_001291373.1	5-aminolevulinate synthase, nonspecific, mitochondrial isoform 2 [Homo sapiens]	ALAS1	41.6746	75.1665	98.1922	11.7983	59.5623	109.705
HATs	187	0.00095	3	0.000167	0.000668	0.001249	0.000853	0.001833	0.001988	HAT1	NP_003633.1	histone acetyltransferase type B catalytic subunit [Homo sapiens]	HAT1	17.5789	70.3158	131.474	89.7895	192.947	209.263
HATs	195	0.000931	3	0.000378	0.001056	0	3.8e-05	0.00056	0.00039	KAT5	NP_006379.2	histone acetyltransferase KAT5 isoform 2 [Homo sapiens]	KAT5	40.6015	113.426	0	4.08163	60.1504	41.8904
PDH	205	0.000882	3	0.000364	0.000967	0.000793	2.5e-05	0.001264	0.001742	DLAT	NP_001922.2	dihydrolipoyllysine-residue acetyltransferase component of pyruvate dehydrogenase complex, mitochondrial precursor [Homo sapiens]	DLAT	41.2698	109.637	89.9093	2.83447	143.311	197.506
FAS	224	0.000796	3	0.000196	0.000578	0.000389	3.9e-05	0.000406	0.000575	FASN	NP_004095.4	fatty acid synthase [Homo sapiens]	FASN	24.6231	72.6131	48.8693	4.8995	51.005	72.2362
PDH	267	0.000671	3	0.00164	0.000699	0.000472	6.3e-05	0.001006	0.000929	PDHB	NP_000916.2	pyruvate dehydrogenase E1 component subunit beta, mitochondrial isoform 1 precursor [Homo sapiens]	PDHB	244.411	104.173	70.3428	9.38897	149.925	138.45
CoA	268	0.000671	3	0	0.00044	0	0	8.8e-05	0.000574	PANK2	NP_705902.2	pantothenate kinase 2, mitochondrial isoform 1 precursor [Homo sapiens]	PANK2	0	65.5738	0	0	13.1148	85.544
PDH	282	0.00063	3	0.000298	0.000562	0.000234	5.3e-05	0.000607	0.000319	PDK1	NP_002601.1	[Pyruvate dehydrogenase (acetyl-transferring)] kinase isozyme 1, mitochondrial isoform 2 precursor [Homo sapiens]	PDK1	47.3016	89.2063	37.1429	8.4127	96.3492	50.6349
FAS	306	0.000583	3	0.000428	0.000495	0.00031	0.000221	0.000309	0.000374	ACSF3	NP_777577.2	acyl-CoA synthetase family member 3, mitochondrial isoform 1 precursor [Homo sapiens]	ACSF3	73.4134	84.9057	53.1732	37.9074	53.0017	64.1509
OTHER	313	0.000578	3	0.000658	0.000516	0.00017	0.000363	0.000431	0.000633	MCCC2	NP_071415.1	methylcrotonoyl-CoA carboxylase beta chain, mitochondrial [Homo sapiens]	MCCC2	113.841	89.2734	29.4118	62.8028	74.5675	109.516
CoA	323	0.000569	3	0	0.000635	0	0	0.000238	0.000391	PANK3	NP_078870.1	pantothenate kinase 3 [Homo sapiens]	PANK3	0	111.599	0	0	41.8278	68.717
FAO	329	0.000565	3	0.000512	0.000515	0.001252	0.000188	0.000896	0.000537	ACAA2	NP_006102.2	3-ketoacyl-CoA thiolase, mitochondrial [Homo sapiens]	ACAA2	90.6195	91.1504	221.593	33.2743	158.584	95.0442
FAO	356	0.000523	3	0.000462	0.000455	0.000298	4.7e-05	0.000565	0.000453	ECI2	NP_006108.2	enoyl-CoA delta isomerase 2, mitochondrial isoform 1 [Homo sapiens]	ECI2	88.3365	86.9981	56.979	8.98662	108.031	86.6157
GNATs	377	0.000495	2	0	0.000511	0.000694	3.7e-05	0.000557	0.001035	SAT2	NP_597998.1	diamine acetyltransferase 2 isoform 3 [Homo sapiens]	SAT2	0	103.232	140.202	7.47475	112.525	209.091
HATs	383	0.000485	3	0	0.000102	0	4.2e-05	0.000199	0.000109	KAT7	NP_001186084.1	histone acetyltransferase KAT7 isoform 2 [Homo sapiens]	KAT7	0	21.0309	0	8.65979	41.0309	22.4742
KATs	393	0.000474	3	0	6.7e-05	0	0	0.000344	7.5e-05	ATAT1	NP_001305692.1	alpha-tubulin N-acetyltransferase 1 isoform 6 [Homo sapiens]	ATAT1	0	14.135	0	0	72.5738	15.8228
PDH	404	0.000468	3	0.000117	0.000523	0.000389	4.2e-05	0.000435	0.000321	PDK3	NP_001135858.1	pyruvate dehydrogenase kinase, isozyme 3 isoform 1 precursor [Homo sapiens]	PDK3	25	111.752	83.1197	8.97436	92.9487	68.5897
CoA	441	0.000434	3	3.8e-05	0.000275	3e-05	1.7e-05	0.000176	0.000257	COASY	NP_001035997.2	bifunctional coenzyme A synthase isoform c [Homo sapiens]	COASY	8.75576	63.3641	6.91244	3.91705	40.553	59.2166
OTHER	447	0.000431	2	0	0.000316	0	8.9e-05	0	0.000498	DBI	NP_001073331.1	acyl-CoA-binding protein isoform 3 [Homo sapiens]	DBI	0	73.3179	0	20.6497	0	115.545
OTHER	461	0.000425	3	0.000106	0.000326	0	0.000135	0.000133	0.000313	GCAT	NP_001165161.1	2-amino-3-ketobutyrate coenzyme A ligase, mitochondrial isoform 1 precursor [Homo sapiens]	GCAT	24.9412	76.7059	0	31.7647	31.2941	73.6471
OTHER	483	0.000399	3	0.000185	0.000196	6.3e-05	8.3e-05	0.000249	0.000189	OGDH	NP_002532.2	2-oxoglutarate dehydrogenase, mitochondrial isoform 1 precursor [Homo sapiens]	OGDH	46.3659	49.1228	15.7895	20.802	62.406	47.3684
HATs	491	0.000393	3	0	0.000145	0.000107	0.000143	0.00012	8.8e-05	KAT2A	NP_066564.2	histone acetyltransferase KAT2A [Homo sapiens]	KAT2A	0	36.8957	27.2265	36.3868	30.5344	22.3919
OTHER	527	0.000362	3	0.000313	0.000405	9.6e-05	0.000153	0.000513	0.000186	ECHDC1	NP_001002030.1	ethylmalonyl-CoA decarboxylase isoform 1 [Homo sapiens]	ECHDC1	86.4641	111.878	26.5193	42.2652	141.713	51.3812
FAO	581	0.000322	2	0	0.000228	0	0	0	0	HADH	NP_001171634.2	hydroxyacyl-coenzyme A dehydrogenase, mitochondrial isoform 1 precursor [Homo sapiens]	HADH	0	70.8075	0	0	0	0
FAO	602	0.000309	3	0.000157	0.0003	0.000119	4.1e-05	0.000446	0.00024	HADHA	NP_000173.2	trifunctional enzyme subunit alpha, mitochondrial precursor [Homo sapiens]	HADHA	50.8091	97.0874	38.5113	13.2686	144.337	77.6699
GNATs	638	0.000294	3	0	8.5e-05	0	0.000178	8.6e-05	0	NAT10	NP_078938.2	RNA cytidine acetyltransferase isoform a [Homo sapiens]	NAT10	0	28.9116	0	60.5442	29.2517	0
OTHER	644	0.00029	3	0.000319	0.000355	0.000217	2.3e-05	0.000415	0.000279	SCP2	NP_001007100.1	non-specific lipid-transfer protein isoform 5 precursor [Homo sapiens]	SCP2	110	122.414	74.8276	7.93103	143.103	96.2069
OTHER	697	0.000258	3	5.2e-05	0.000298	4e-05	8.6e-05	0.000136	0.000272	GCDH	NP_000150.1	glutaryl-CoA dehydrogenase, mitochondrial isoform a precursor [Homo sapiens]	GCDH	20.155	115.504	15.5039	33.3333	52.7132	105.426
FAO	704	0.000256	3	0	0.000362	0	0	0	0.00017	ACAT2	NP_005882.2	acetyl-CoA acetyltransferase, cytosolic isoform 1 [Homo sapiens]	ACAT2	0	141.406	0	0	0	66.4063
HATs	739	0.000242	2	0	2e-05	0	0	9.2e-05	9.3e-05	KAT14	NP_065397.3	cysteine-rich protein 2-binding protein [Homo sapiens]	KAT14	0	8.26446	0	0	38.0165	38.4298
FAS	797	0.000218	3	0.000148	0.000224	0.000272	0.000158	0.000144	8.1e-05	ECH1	NP_001389.2	delta(3,5)-Delta(2,4)-dienoyl-CoA isomerase, mitochondrial precursor [Homo sapiens]	ECH1	67.8899	102.752	124.771	72.4771	66.055	37.156
KATs	839	0.000208	3	7.1e-05	0.000167	5.5e-05	0.00048	0.000926	0.000308	ESCO1	NP_443143.2	N-acetyltransferase ESCO1 [Homo sapiens]	ESCO1	34.1346	80.2885	26.4423	230.769	445.192	148.077
FAO	854	0.000204	1	0	7.9e-05	0	0	0	0	AUH	NP_001689.1	methylglutaconyl-CoA hydratase, mitochondrial isoform 1 precursor [Homo sapiens]	AUH	0	38.7255	0	0	0	0
FAS	870	0.000198	3	7.4e-05	0.000281	0	9.6e-05	0	0.000122	AASDHPPT	NP_056238.2	L-aminoadipate-semialdehyde dehydrogenase-phosphopantetheinyl transferase [Homo sapiens]	AASDHPPT	37.3737	141.919	0	48.4848	0	61.6162
CoA	883	0.000195	3	0	0.000113	0	0	7e-05	0.00017	PANK1	NP_683878.1	pantothenate kinase 1 isoform alpha [Homo sapiens]	PANK1	0	57.9487	0	0	35.8974	87.1795
ACOT	917	0.000186	3	0	0.000198	0	2.6e-05	0.000526	0.000228	ACOT13	NP_001153566.1	acyl-coenzyme A thioesterase 13 isoform 2 [Homo sapiens]	ACOT13	0	106.452	0	13.9785	282.796	122.581
HATs	923	0.000185	3	0.000116	0.000129	2.7e-05	8.2e-05	0.000103	0.000137	GTF3C4	NP_036336.2	general transcription factor 3C polypeptide 4 [Homo sapiens]	GTF3C4	62.7027	69.7297	14.5946	44.3243	55.6757	74.0541
PDH	932	0.000183	3	0.000124	0.00029	0.000651	0.000118	0.000234	0.000266	PDHA1	NP_000275.1	pyruvate dehydrogenase E1 component subunit alpha, somatic form, mitochondrial isoform 1 precursor [Homo sapiens]	PDHA1	67.7596	158.47	355.738	64.4809	127.869	145.355
OTHER	958	0.000177	3	0	0.000126	0	0	0.000149	7.9e-05	NMT1	NP_066565.1	glycylpeptide N-tetradecanoyltransferase 1 [Homo sapiens]	NMT1	0	71.1864	0	0	84.1808	44.6328
FAS	1079	0.000153	3	0.00011	0.000136	4.9e-05	9.9e-05	0.000164	0.000158	ACACA	NP_942131.1	acetyl-CoA carboxylase 1 isoform 1 [Homo sapiens]	ACACA	71.8954	88.8889	32.0261	64.7059	107.19	103.268
PDH	1145	0.000141	2	0.000137	0.000141	0.000116	0.000475	0.000137	0.000261	PDK2	NP_001186828.1	pyruvate dehydrogenase kinase, isozyme 2 isoform 2 [Homo sapiens]	PDK2	97.1631	100	82.2695	336.879	97.1631	185.106
FAS	1284	0.00012	3	0	7e-05	6.8e-05	3.5e-05	0.000143	8.7e-05	HMGCS1	NP_002121.4	hydroxymethylglutaryl-CoA synthase, cytoplasmic isoform 1 [Homo sapiens]	HMGCS1	0	58.3333	56.6667	29.1667	119.167	72.5
CoA	1310	0.000116	3	2.9e-05	2.8e-05	0	0.00018	5.2e-05	5.8e-05	PANK4	NP_060686.2	pantothenate kinase 4 [Homo sapiens]	PANK4	25	24.1379	0	155.172	44.8276	50
OTHER	1316	0.000115	3	0	0.000149	0	0	5.9e-05	9.9e-05	SUCLG1	NP_003840.2	succinyl-CoA ligase [ADP/GDP-forming] subunit alpha, mitochondrial precursor [Homo sapiens]	SUCLG1	0	129.565	0	0	51.3043	86.087
FAO	1327	0.000114	2	0	0.000152	0	0	0.00014	6.9e-05	ACADM	NP_000007.1	medium-chain specific acyl-CoA dehydrogenase, mitochondrial isoform a precursor [Homo sapiens]	ACADM	0	133.333	0	0	122.807	60.5263
FAO	1406	0.000102	2	7.8e-05	0	0	2.6e-05	0.000103	2.3e-05	ACAD9	NP_054768.2	acyl-CoA dehydrogenase family member 9, mitochondrial [Homo sapiens]	ACAD9	76.4706	0	0	25.4902	100.98	22.549
PEROX	1430	9.9e-05	2	0	7.9e-05	0	1.6e-05	3.9e-05	3.7e-05	HACL1	NP_001271342.1	2-hydroxyacyl-CoA lyase 1 isoform b [Homo sapiens]	HACL1	0	79.798	0	16.1616	39.3939	37.3737
FAO	1508	8.9e-05	2	0.000123	0.000113	0	3.1e-05	0.000128	0.000178	HADHB	NP_000174.1	trifunctional enzyme subunit beta, mitochondrial isoform 1 precursor [Homo sapiens]	HADHB	138.202	126.966	0	34.8315	143.82	200
FAS	1609	8e-05	2	9.2e-05	0.000123	6.7e-05	0.000664	3.9e-05	9.4e-05	ACBD3	NP_073572.2	Golgi resident protein GCP60 [Homo sapiens]	ACBD3	115	153.75	83.75	830	48.75	117.5
PDH	1622	7.9e-05	2	0	7.7e-05	0	0	0.000122	5.5e-05	PDHX	NP_001128496.1	pyruvate dehydrogenase protein X component, mitochondrial isoform 2 [Homo sapiens]	PDHX	0	97.4684	0	0	154.43	69.6203
FAS	1637	7.7e-05	3	5.3e-05	3e-05	0	2e-05	0.000174	2.2e-05	ACSL4	NP_004449.1	long-chain-fatty-acid--CoA ligase 4 isoform 1 [Homo sapiens]	ACSL4	68.8312	38.961	0	25.974	225.974	28.5714
FAO	1687	7.3e-05	3	0	0	0	0	0	2e-05	EHHADH	NP_001957.2	peroxisomal bifunctional enzyme isoform 1 [Homo sapiens]	EHHADH	0	0	0	0	0	27.3973
ACOT	1823	6e-05	2	0	0	0	0	9.3e-05	4.9e-05	ACOT11	NP_671517.1	acyl-coenzyme A thioesterase 11 isoform 2 [Homo sapiens]	ACOT11	0	0	0	0	155	81.6667
FAO	1859	5.7e-05	3	0	4.9e-05	0	0	3.2e-05	0	CPT2	NP_000089.1	carnitine O-palmitoyltransferase 2, mitochondrial precursor [Homo sapiens]	CPT2	0	85.9649	0	0	56.1404	0
FAO	2214	3.6e-05	3	4.4e-05	2e-05	0	0.000171	0	1.1e-05	ACAD10	NP_001130010.1	acyl-CoA dehydrogenase family member 10 isoform a [Homo sapiens]	ACAD10	122.222	55.5556	0	475	0	30.5556
HATs	2234	3.5e-05	2	1.6e-05	4.5e-05	1.4e-05	2.9e-05	7.4e-05	2e-05	NCOA3	NP_001167558.1	nuclear receptor coactivator 3 isoform c [Homo sapiens]	NCOA3	45.7143	128.571	40	82.8571	211.429	57.1429
HATs	2331	3e-05	3	0	1e-05	0	1.3e-05	1.8e-05	1.2e-05	CREBBP	NP_001073315.1	CREB-binding protein isoform b [Homo sapiens]	CREBBP	0	33.3333	0	43.3333	60	40

### Sheet: iv - cluster
enzyme family	Abundance (dNSAF Rank)	0nM dNSAF AVG	0nM Detected # Out of 3	Ac-30nM dNSAF AVG	CoA-30nM dNSAF AVG	but-30nM dNSAF AVG	crot-30nM dNSAF AVG	MAL-30nM dNSAF AVG	palm-30nM dNSAF AVG	NCBI_Gene	AcCoA cluster	Locus	Description	NCBI_Gene	Ac-30nM dNSAF REL	CoA-30nM dNSAF REL	but-30nM dNSAF REL	crot-30nM dNSAF REL	MAL-30nM dNSAF REL	palm-30nM dNSAF REL
CoA	12	0.009069	3	0.000591	0.001618	0.002266	0.000104	0.001001	0.002378	ACLY	1	NP_001087.2	ATP-citrate synthase isoform 1 [Homo sapiens]	ACLY	6.51671	17.841	24.9862	1.14676	11.0376	26.2212
NAAs	16	0.006375	3	0.000607	0.000729	0.000762	0.000186	0.00094	0.003589	NAA10	1	NP_003482.1	N-alpha-acetyltransferase 10 isoform 1 [Homo sapiens]	NAA10	9.52157	11.4353	11.9529	2.91765	14.7451	56.298
NAAs	75	0.002053	3	0.000402	0.000312	0.000519	6.2e-05	0.001868	0.001256	NAA30	1	NP_001011713.2	N-alpha-acetyltransferase 30 [Homo sapiens]	NAA30	19.5811	15.1973	25.2801	3.01997	90.9888	61.1788
CoA	268	0.000671	3	0	0.00044	0	0	8.8e-05	0.000574	PANK2	1	NP_705902.2	pantothenate kinase 2, mitochondrial isoform 1 precursor [Homo sapiens]	PANK2	0	65.5738	0	0	13.1148	85.544
CoA	323	0.000569	3	0	0.000635	0	0	0.000238	0.000391	PANK3	1	NP_078870.1	pantothenate kinase 3 [Homo sapiens]	PANK3	0	111.599	0	0	41.8278	68.717
HATs	383	0.000485	3	0	0.000102	0	4.2e-05	0.000199	0.000109	KAT7	1	NP_001186084.1	histone acetyltransferase KAT7 isoform 2 [Homo sapiens]	KAT7	0	21.0309	0	8.65979	41.0309	22.4742
KATs	393	0.000474	3	0	6.7e-05	0	0	0.000344	7.5e-05	ATAT1	1	NP_001305692.1	alpha-tubulin N-acetyltransferase 1 isoform 6 [Homo sapiens]	ATAT1	0	14.135	0	0	72.5738	15.8228
FAO	581	0.000322	2	0	0.000228	0	0	0	0	HADH	1	NP_001171634.2	hydroxyacyl-coenzyme A dehydrogenase, mitochondrial isoform 1 precursor [Homo sapiens]	HADH	0	70.8075	0	0	0	0
GNATs	638	0.000294	3	0	8.5e-05	0	0.000178	8.6e-05	0	NAT10	1	NP_078938.2	RNA cytidine acetyltransferase isoform a [Homo sapiens]	NAT10	0	28.9116	0	60.5442	29.2517	0
HATs	739	0.000242	2	0	2e-05	0	0	9.2e-05	9.3e-05	KAT14	1	NP_065397.3	cysteine-rich protein 2-binding protein [Homo sapiens]	KAT14	0	8.26446	0	0	38.0165	38.4298
FAO	854	0.000204	1	0	7.9e-05	0	0	0	0	AUH	1	NP_001689.1	methylglutaconyl-CoA hydratase, mitochondrial isoform 1 precursor [Homo sapiens]	AUH	0	38.7255	0	0	0	0
CoA	883	0.000195	3	0	0.000113	0	0	7e-05	0.00017	PANK1	1	NP_683878.1	pantothenate kinase 1 isoform alpha [Homo sapiens]	PANK1	0	57.9487	0	0	35.8974	87.1795
ACOT	917	0.000186	3	0	0.000198	0	2.6e-05	0.000526	0.000228	ACOT13	1	NP_001153566.1	acyl-coenzyme A thioesterase 13 isoform 2 [Homo sapiens]	ACOT13	0	106.452	0	13.9785	282.796	122.581
FAO	1687	7.3e-05	3	0	0	0	0	0	2e-05	EHHADH	1	NP_001957.2	peroxisomal bifunctional enzyme isoform 1 [Homo sapiens]	EHHADH	0	0	0	0	0	27.3973
ACOT	1823	6e-05	2	0	0	0	0	9.3e-05	4.9e-05	ACOT11	1	NP_671517.1	acyl-coenzyme A thioesterase 11 isoform 2 [Homo sapiens]	ACOT11	0	0	0	0	155	81.6667
HATs	2331	3e-05	3	0	1e-05	0	1.3e-05	1.8e-05	1.2e-05	CREBBP	1	NP_001073315.1	CREB-binding protein isoform b [Homo sapiens]	CREBBP	0	33.3333	0	43.3333	60	40
NAAs	2	0.045654	3	0.001451	0.018216	0.008887	0.000239	0.020531	0.029318	NAA50	2	NP_001295374.1	N-alpha-acetyltransferase 50 isoform 2 [Homo sapiens]	NAA50	3.17825	39.9001	19.466	0.523503	44.9709	64.2178
ACOT	3	0.021499	3	0.000556	0.002332	0.005483	5.5e-05	0.016536	0.014827	ACOT7	2	NP_009205.3	cytosolic acyl coenzyme A thioester hydrolase isoform hBACHa [Homo sapiens]	ACOT7	2.58617	10.847	25.5035	0.255826	76.9152	68.966
HATs	65	0.002268	3	0	0.000824	0.000591	9e-06	0.002089	0.0017	KAT8	2	NP_115564.2	histone acetyltransferase KAT8 isoform 1 [Homo sapiens]	KAT8	0	36.3316	26.0582	0.396825	92.1076	74.9559
ACOT	77	0.002047	3	0.000101	0.001153	0.000532	0.000232	0.001384	0.001821	ACOT9	2	NP_001028755.2	acyl-coenzyme A thioesterase 9, mitochondrial isoform b precursor [Homo sapiens]	ACOT9	4.93405	56.3263	25.9893	11.3337	67.6111	88.9595
KATs	95	0.001768	3	0.000119	0.001119	0.000741	3.1e-05	0.002368	0.001658	ESCO2	2	NP_001017420.1	N-acetyltransferase ESCO2 [Homo sapiens]	ESCO2	6.73077	63.2919	41.9118	1.75339	133.937	93.7783
GNATs	146	0.001171	3	0	0.000174	0.00013	0.000115	0.000405	0.001058	NAT6	2	NP_036323.2	N-acetyltransferase 6 isoform 1 [Homo sapiens]	NAT6	0	14.8591	11.1016	9.82067	34.5858	90.3501
PDH	282	0.00063	3	0.000298	0.000562	0.000234	5.3e-05	0.000607	0.000319	PDK1	2	NP_002601.1	[Pyruvate dehydrogenase (acetyl-transferring)] kinase isozyme 1, mitochondrial isoform 2 precursor [Homo sapiens]	PDK1	47.3016	89.2063	37.1429	8.4127	96.3492	50.6349
PDH	404	0.000468	3	0.000117	0.000523	0.000389	4.2e-05	0.000435	0.000321	PDK3	2	NP_001135858.1	pyruvate dehydrogenase kinase, isozyme 3 isoform 1 precursor [Homo sapiens]	PDK3	25	111.752	83.1197	8.97436	92.9487	68.5897
HATs	491	0.000393	3	0	0.000145	0.000107	0.000143	0.00012	8.8e-05	KAT2A	2	NP_066564.2	histone acetyltransferase KAT2A [Homo sapiens]	KAT2A	0	36.8957	27.2265	36.3868	30.5344	22.3919
FAO	704	0.000256	3	0	0.000362	0	0	0	0.00017	ACAT2	2	NP_005882.2	acetyl-CoA acetyltransferase, cytosolic isoform 1 [Homo sapiens]	ACAT2	0	141.406	0	0	0	66.4063
OTHER	958	0.000177	3	0	0.000126	0	0	0.000149	7.9e-05	NMT1	2	NP_066565.1	glycylpeptide N-tetradecanoyltransferase 1 [Homo sapiens]	NMT1	0	71.1864	0	0	84.1808	44.6328
FAS	1284	0.00012	3	0	7e-05	6.8e-05	3.5e-05	0.000143	8.7e-05	HMGCS1	2	NP_002121.4	hydroxymethylglutaryl-CoA synthase, cytoplasmic isoform 1 [Homo sapiens]	HMGCS1	0	58.3333	56.6667	29.1667	119.167	72.5
CoA	1310	0.000116	3	2.9e-05	2.8e-05	0	0.00018	5.2e-05	5.8e-05	PANK4	2	NP_060686.2	pantothenate kinase 4 [Homo sapiens]	PANK4	25	24.1379	0	155.172	44.8276	50
PEROX	1430	9.9e-05	2	0	7.9e-05	0	1.6e-05	3.9e-05	3.7e-05	HACL1	2	NP_001271342.1	2-hydroxyacyl-CoA lyase 1 isoform b [Homo sapiens]	HACL1	0	79.798	0	16.1616	39.3939	37.3737
FAO	17	0.005759	3	0.001474	0.006399	0.007502	0.000493	0.007523	0.00431	DECR1	3	NP_001350.1	2,4-dienoyl-CoA reductase, mitochondrial precursor [Homo sapiens]	DECR1	25.5947	111.113	130.266	8.56051	130.63	74.8394
GNATs	43	0.003045	3	0.000689	0.002894	0.002452	0.001555	0.003958	0.002774	GNPNAT1	3	NP_932332.1	glucosamine 6-phosphate N-acetyltransferase [Homo sapiens]	GNPNAT1	22.6273	95.0411	80.5255	51.0673	129.984	91.1002
ACOT	46	0.003016	3	0.000998	0.001531	0.00038	4.3e-05	0.003017	0.001855	THEM4	3	NP_444283.2	acyl-coenzyme A thioesterase THEM4 [Homo sapiens]	THEM4	33.0902	50.7626	12.5995	1.42573	100.033	61.5053
NAAs	59	0.002512	3	0.000389	0.002299	0.001431	0.007747	0.000977	0.005563	NAA40	3	NP_001287729.1	N-alpha-acetyltransferase 40 isoform 2 [Homo sapiens]	NAA40	15.4857	91.5207	56.9666	308.4	38.8933	221.457
OTHER	166	0.001051	3	0.000438	0.00079	0.001032	0.000124	0.000626	0.001153	ALAS1	3	NP_001291373.1	5-aminolevulinate synthase, nonspecific, mitochondrial isoform 2 [Homo sapiens]	ALAS1	41.6746	75.1665	98.1922	11.7983	59.5623	109.705
HATs	195	0.000931	3	0.000378	0.001056	0	3.8e-05	0.00056	0.00039	KAT5	3	NP_006379.2	histone acetyltransferase KAT5 isoform 2 [Homo sapiens]	KAT5	40.6015	113.426	0	4.08163	60.1504	41.8904
PDH	205	0.000882	3	0.000364	0.000967	0.000793	2.5e-05	0.001264	0.001742	DLAT	3	NP_001922.2	dihydrolipoyllysine-residue acetyltransferase component of pyruvate dehydrogenase complex, mitochondrial precursor [Homo sapiens]	DLAT	41.2698	109.637	89.9093	2.83447	143.311	197.506
FAS	224	0.000796	3	0.000196	0.000578	0.000389	3.9e-05	0.000406	0.000575	FASN	3	NP_004095.4	fatty acid synthase [Homo sapiens]	FASN	24.6231	72.6131	48.8693	4.8995	51.005	72.2362
FAS	306	0.000583	3	0.000428	0.000495	0.00031	0.000221	0.000309	0.000374	ACSF3	3	NP_777577.2	acyl-CoA synthetase family member 3, mitochondrial isoform 1 precursor [Homo sapiens]	ACSF3	73.4134	84.9057	53.1732	37.9074	53.0017	64.1509
OTHER	483	0.000399	3	0.000185	0.000196	6.3e-05	8.3e-05	0.000249	0.000189	OGDH	3	NP_002532.2	2-oxoglutarate dehydrogenase, mitochondrial isoform 1 precursor [Homo sapiens]	OGDH	46.3659	49.1228	15.7895	20.802	62.406	47.3684
OTHER	527	0.000362	3	0.000313	0.000405	9.6e-05	0.000153	0.000513	0.000186	ECHDC1	3	NP_001002030.1	ethylmalonyl-CoA decarboxylase isoform 1 [Homo sapiens]	ECHDC1	86.4641	111.878	26.5193	42.2652	141.713	51.3812
FAS	797	0.000218	3	0.000148	0.000224	0.000272	0.000158	0.000144	8.1e-05	ECH1	3	NP_001389.2	delta(3,5)-Delta(2,4)-dienoyl-CoA isomerase, mitochondrial precursor [Homo sapiens]	ECH1	67.8899	102.752	124.771	72.4771	66.055	37.156
KATs	839	0.000208	3	7.1e-05	0.000167	5.5e-05	0.00048	0.000926	0.000308	ESCO1	3	NP_443143.2	N-acetyltransferase ESCO1 [Homo sapiens]	ESCO1	34.1346	80.2885	26.4423	230.769	445.192	148.077
HATs	923	0.000185	3	0.000116	0.000129	2.7e-05	8.2e-05	0.000103	0.000137	GTF3C4	3	NP_036336.2	general transcription factor 3C polypeptide 4 [Homo sapiens]	GTF3C4	62.7027	69.7297	14.5946	44.3243	55.6757	74.0541
FAS	1079	0.000153	3	0.00011	0.000136	4.9e-05	9.9e-05	0.000164	0.000158	ACACA	3	NP_942131.1	acetyl-CoA carboxylase 1 isoform 1 [Homo sapiens]	ACACA	71.8954	88.8889	32.0261	64.7059	107.19	103.268
FAO	1406	0.000102	2	7.8e-05	0	0	2.6e-05	0.000103	2.3e-05	ACAD9	3	NP_054768.2	acyl-CoA dehydrogenase family member 9, mitochondrial [Homo sapiens]	ACAD9	76.4706	0	0	25.4902	100.98	22.549
FAS	1637	7.7e-05	3	5.3e-05	3e-05	0	2e-05	0.000174	2.2e-05	ACSL4	3	NP_004449.1	long-chain-fatty-acid--CoA ligase 4 isoform 1 [Homo sapiens]	ACSL4	68.8312	38.961	0	25.974	225.974	28.5714
HATs	2234	3.5e-05	2	1.6e-05	4.5e-05	1.4e-05	2.9e-05	7.4e-05	2e-05	NCOA3	3	NP_001167558.1	nuclear receptor coactivator 3 isoform c [Homo sapiens]	NCOA3	45.7143	128.571	40	82.8571	211.429	57.1429
OTHER	8	0.013047	3	0.021371	0.016204	0.006567	0.000138	0.01143	0.019645	HSD17B10	other	NP_004484.1	3-hydroxyacyl-CoA dehydrogenase type-2 isoform 1 [Homo sapiens]	HSD17B10	163.8	124.197	50.3334	1.05771	87.6063	150.571
PEROX	47	0.002954	3	0.003492	0.003731	0.004033	1.4e-05	0.002308	0.00356	HMGCL	other	NP_000182.2	hydroxymethylglutaryl-CoA lyase, mitochondrial isoform 1 precursor [Homo sapiens]	HMGCL	118.213	126.303	136.527	0.473934	78.1313	120.515
FAO	54	0.002616	3	0.00439	0.002424	0.005102	0.000106	0.003415	0.002949	ACAT1	other	NP_000010.1	acetyl-CoA acetyltransferase, mitochondrial precursor [Homo sapiens]	ACAT1	167.813	92.6606	195.031	4.05199	130.543	112.729
FAO	135	0.001251	3	0.001304	0.001057	0.002481	0.00026	0.00166	0.001859	ECHS1	other	NP_004083.3	enoyl-CoA hydratase, mitochondrial [Homo sapiens]	ECHS1	104.237	84.4924	198.321	20.7834	132.694	148.601
PEROX	149	0.001148	3	0.000809	0.001106	0.001303	0.000883	0.000771	0.001561	DECR2	other	NP_065715.1	peroxisomal 2,4-dienoyl-CoA reductase [Homo sapiens]	DECR2	70.4704	96.3415	113.502	76.9164	67.1603	135.976
FAO	150	0.001141	3	0.000878	0.001386	0.002076	0.002558	0.000924	0.000784	ACADVL	other	NP_000009.1	very long-chain specific acyl-CoA dehydrogenase, mitochondrial isoform 1 precursor [Homo sapiens]	ACADVL	76.95	121.472	181.946	224.189	80.9816	68.7117
FAO	158	0.001121	3	0.001097	0.0016	0.002405	0.001454	0.00116	0.001009	HSD17B4	other	NP_000405.1	peroxisomal multifunctional enzyme type 2 isoform 2 [Homo sapiens]	HSD17B4	97.8591	142.73	214.541	129.706	103.479	90.0089
HATs	187	0.00095	3	0.000167	0.000668	0.001249	0.000853	0.001833	0.001988	HAT1	other	NP_003633.1	histone acetyltransferase type B catalytic subunit [Homo sapiens]	HAT1	17.5789	70.3158	131.474	89.7895	192.947	209.263
PDH	267	0.000671	3	0.00164	0.000699	0.000472	6.3e-05	0.001006	0.000929	PDHB	other	NP_000916.2	pyruvate dehydrogenase E1 component subunit beta, mitochondrial isoform 1 precursor [Homo sapiens]	PDHB	244.411	104.173	70.3428	9.38897	149.925	138.45
OTHER	313	0.000578	3	0.000658	0.000516	0.00017	0.000363	0.000431	0.000633	MCCC2	other	NP_071415.1	methylcrotonoyl-CoA carboxylase beta chain, mitochondrial [Homo sapiens]	MCCC2	113.841	89.2734	29.4118	62.8028	74.5675	109.516
FAO	329	0.000565	3	0.000512	0.000515	0.001252	0.000188	0.000896	0.000537	ACAA2	other	NP_006102.2	3-ketoacyl-CoA thiolase, mitochondrial [Homo sapiens]	ACAA2	90.6195	91.1504	221.593	33.2743	158.584	95.0442
FAO	356	0.000523	3	0.000462	0.000455	0.000298	4.7e-05	0.000565	0.000453	ECI2	other	NP_006108.2	enoyl-CoA delta isomerase 2, mitochondrial isoform 1 [Homo sapiens]	ECI2	88.3365	86.9981	56.979	8.98662	108.031	86.6157
GNATs	377	0.000495	2	0	0.000511	0.000694	3.7e-05	0.000557	0.001035	SAT2	other	NP_597998.1	diamine acetyltransferase 2 isoform 3 [Homo sapiens]	SAT2	0	103.232	140.202	7.47475	112.525	209.091
CoA	441	0.000434	3	3.8e-05	0.000275	3e-05	1.7e-05	0.000176	0.000257	COASY	other	NP_001035997.2	bifunctional coenzyme A synthase isoform c [Homo sapiens]	COASY	8.75576	63.3641	6.91244	3.91705	40.553	59.2166
OTHER	447	0.000431	2	0	0.000316	0	8.9e-05	0	0.000498	DBI	other	NP_001073331.1	acyl-CoA-binding protein isoform 3 [Homo sapiens]	DBI	0	73.3179	0	20.6497	0	115.545
OTHER	461	0.000425	3	0.000106	0.000326	0	0.000135	0.000133	0.000313	GCAT	other	NP_001165161.1	2-amino-3-ketobutyrate coenzyme A ligase, mitochondrial isoform 1 precursor [Homo sapiens]	GCAT	24.9412	76.7059	0	31.7647	31.2941	73.6471
FAO	602	0.000309	3	0.000157	0.0003	0.000119	4.1e-05	0.000446	0.00024	HADHA	other	NP_000173.2	trifunctional enzyme subunit alpha, mitochondrial precursor [Homo sapiens]	HADHA	50.8091	97.0874	38.5113	13.2686	144.337	77.6699
OTHER	644	0.00029	3	0.000319	0.000355	0.000217	2.3e-05	0.000415	0.000279	SCP2	other	NP_001007100.1	non-specific lipid-transfer protein isoform 5 precursor [Homo sapiens]	SCP2	110	122.414	74.8276	7.93103	143.103	96.2069
OTHER	697	0.000258	3	5.2e-05	0.000298	4e-05	8.6e-05	0.000136	0.000272	GCDH	other	NP_000150.1	glutaryl-CoA dehydrogenase, mitochondrial isoform a precursor [Homo sapiens]	GCDH	20.155	115.504	15.5039	33.3333	52.7132	105.426
FAS	870	0.000198	3	7.4e-05	0.000281	0	9.6e-05	0	0.000122	AASDHPPT	other	NP_056238.2	L-aminoadipate-semialdehyde dehydrogenase-phosphopantetheinyl transferase [Homo sapiens]	AASDHPPT	37.3737	141.919	0	48.4848	0	61.6162
PDH	932	0.000183	3	0.000124	0.00029	0.000651	0.000118	0.000234	0.000266	PDHA1	other	NP_000275.1	pyruvate dehydrogenase E1 component subunit alpha, somatic form, mitochondrial isoform 1 precursor [Homo sapiens]	PDHA1	67.7596	158.47	355.738	64.4809	127.869	145.355
PDH	1145	0.000141	2	0.000137	0.000141	0.000116	0.000475	0.000137	0.000261	PDK2	other	NP_001186828.1	pyruvate dehydrogenase kinase, isozyme 2 isoform 2 [Homo sapiens]	PDK2	97.1631	100	82.2695	336.879	97.1631	185.106
OTHER	1316	0.000115	3	0	0.000149	0	0	5.9e-05	9.9e-05	SUCLG1	other	NP_003840.2	succinyl-CoA ligase [ADP/GDP-forming] subunit alpha, mitochondrial precursor [Homo sapiens]	SUCLG1	0	129.565	0	0	51.3043	86.087
FAO	1327	0.000114	2	0	0.000152	0	0	0.00014	6.9e-05	ACADM	other	NP_000007.1	medium-chain specific acyl-CoA dehydrogenase, mitochondrial isoform a precursor [Homo sapiens]	ACADM	0	133.333	0	0	122.807	60.5263
FAO	1508	8.9e-05	2	0.000123	0.000113	0	3.1e-05	0.000128	0.000178	HADHB	other	NP_000174.1	trifunctional enzyme subunit beta, mitochondrial isoform 1 precursor [Homo sapiens]	HADHB	138.202	126.966	0	34.8315	143.82	200
FAS	1609	8e-05	2	9.2e-05	0.000123	6.7e-05	0.000664	3.9e-05	9.4e-05	ACBD3	other	NP_073572.2	Golgi resident protein GCP60 [Homo sapiens]	ACBD3	115	153.75	83.75	830	48.75	117.5
PDH	1622	7.9e-05	2	0	7.7e-05	0	0	0.000122	5.5e-05	PDHX	other	NP_001128496.1	pyruvate dehydrogenase protein X component, mitochondrial isoform 2 [Homo sapiens]	PDHX	0	97.4684	0	0	154.43	69.6203
FAO	1859	5.7e-05	3	0	4.9e-05	0	0	3.2e-05	0	CPT2	other	NP_000089.1	carnitine O-palmitoyltransferase 2, mitochondrial precursor [Homo sapiens]	CPT2	0	85.9649	0	0	56.1404	0
FAO	2214	3.6e-05	3	4.4e-05	2e-05	0	0.000171	0	1.1e-05	ACAD10	other	NP_001130010.1	acyl-CoA dehydrogenase family member 10 isoform a [Homo sapiens]	ACAD10	122.222	55.5556	0	475	0	30.5556
