## Supplementary material for "A systems chemoproteomic analysis of acyl-CoA/protein interaction networks": S7

### Sheet: I - clustered w stoich annotat
NCBI_Gene	dNSAF Normalized to max 0uM (x100)	dNSAF Normalized to max 3uM (x100)	dNSAF Normalized to max 30uM (x100)	dNSAF Normalized to max 300uM (x100)	clusterNum-tsne	Interaction flag 1-CoA 2-AT 3-other	gene	dNSAF avg	top 10% KAc stoichiometry
ACLY	100	15.9698	6.52135	2.00204	1	1	ACLY	0.009069	yes
NAA10	100	24.1353	6.34717	0	1	1	NAA10	0.006375	yes
NAA30	100	9.92527	6.52111	3.30078	1	1	NAA30	0.002053	no
PANK2	100	0	0	0	1	1	PANK2	0.000671	no
PANK3	100	2.0666	0	0	1	1	PANK3	0.000569	no
KAT7	100	7.71853	0	0	1	1	KAT7	0.000485	no
ATAT1	100	2.83658	0	0	1	1	ATAT1	0.000474	no
HADH	100	24.5056	0	0	1	1	HADH	0.000322	yes
NAT10	100	5.7638	0	5.39747	1	1	NAT10	0.000294	yes
KAT14	100	10.3272	0	0	1	1	KAT14	0.000242	no
PANK1	100	7.43738	0	11.3746	1	1	PANK1	0.000195	no
CREBBP	100	24.9452	0	4.1886	1	1	CREBBP	3e-05	yes
HYPK	100	3.2005	0	0	1	2	HYPK	0.009431	no
NAA16	100	10.6614	0	0	1	2	NAA16	0.003131	no
NAA35	100	6.44096	2.46097	0	1	2	NAA35	0.002717	no
NAA15	100	1.27434	0	0	1	2	NAA15	0.000952	yes
NAA38	100	0	0	0	1	2	NAA38	0.000587	no
SGF29	100	0	0	0	1	2	SGF29	0.000506	no
TADA2B	100	9.92289	0	0	1	2	TADA2B	0.000485	no
TADA1	100	0	0	0	1	2	TADA1	0.000303	no
ZZZ3	100	23.7477	0	0	1	2	ZZZ3	0.000286	no
TADA2A	100	0	0	0	1	2	TADA2A	0.000204	no
SUPT3H	100	0	0	0	1	2	SUPT3H	0.000203	no
KANSL1	100	2.87982	0	0	1	2	KANSL1	0.000137	no
TAF5L	100	7.39341	0	0	1	2	TAF5L	0.0001	no
NAA25	100	0	0	0	1	2	NAA25	7.4e-05	no
TRRAP	100	11.0252	6.82746	0	1	2	TRRAP	6.1e-05	no
PSMD8	100	12.6973	0	8.34923	1	3	PSMD8	0.000455	yes
FLAD1	100	11.1793	0	6.84007	1	3	FLAD1	0.000436	no
NSUN5	100	17.7359	12.9772	0	1	3	NSUN5	0.000252	no
EIF3M	100	0	0	0	1	3	EIF3M	0.000235	no
GCLM	100	0	0	0	1	3	GCLM	0.000203	no
WDR45B	100	19.0239	0	0	1	3	WDR45B	0.000199	no
MRPS34	100	11.659	20.4214	0	1	3	MRPS34	0.000166	no
MARS2	100	25.9733	9.0993	0	1	3	MARS2	0.000141	no
IMPDH1	100	18.7843	0	0	1	3	IMPDH1	0.000116	no
ETF1	100	0	0	0	1	3	ETF1	0.000115	no
ATP6V1H	100	0	0	0	1	3	ATP6V1H	7.7e-05	no
DHX32	100	23.0163	0	0	1	3	DHX32	7.6e-05	no
TNPO3	100	0	0	0	1	3	TNPO3	7.5e-05	no
IPO9	100	18.6763	7.46952	0	1	3	IPO9	6.7e-05	no
ERAP1	100	13.2656	0	0	1	3	ERAP1	5.2e-05	no
EFL1	100	13.5153	0	0	1	3	EFL1	4.5e-05	no
LRRC16A	100	12.8675	0	0	1	3	LRRC16A	3.7e-05	no
TNPO2	100	0	0	0	1	3	TNPO2	2.9e-05	no
ACOT7	100	49.2085	2.58719	0.179465	2	1	ACOT7	0.021499	no
KAT8	100	66.4871	0	0	2	1	KAT8	0.002268	yes
ACOT9	100	77.1992	4.91922	0	2	1	ACOT9	0.002047	no
NAT6	100	55.4878	0	0	2	1	NAT6	0.001171	no
KAT2A	100	62.1627	0	0	2	1	KAT2A	0.000393	no
ACAT2	100	62.2521	0	0	2	1	ACAT2	0.000256	yes
PANK4	100	44.5296	8.38356	0	2	1	PANK4	0.000116	no
EP400	100	24.9094	32.0782	6.45515	2	1	EP400	3e-05	no
YEATS2	100	30.1513	2.87527	1.48414	2	2	YEATS2	0.000581	no
TADA3	100	34.9015	8.7441	0	2	2	TADA3	0.000428	no
MBIP	100	28.838	0	0	2	2	MBIP	0.000263	no
ATM	100	69.5264	11.5021	13.8857	2	2	ATM	6.5e-05	no
BRD8	100	48.2606	0	0	2	2	BRD8	5.4e-05	no
NAA50	100	39.2468	3.1805	0.159935	2	1	NAA50	0.045654	yes
PDK1	100	31.3203	31.5164	22.3161	2	1	PDK1	0.00063	no
PDK3	100	38.829	8.31587	0	2	1	PDK3	0.000468	no
ISOC1	100	53.189	0	0	2	3	ISOC1	0.001638	no
OAS1	100	65.8345	6.17787	10.7394	2	3	OAS1	0.001437	no
PSMD13	100	25.9921	33.5323	30.7257	2	3	PSMD13	0.000882	no
CACYBP	100	73.7187	9.00023	19.3493	2	3	CACYBP	0.000787	no
NUBP2	100	34.7343	0	6.51686	2	3	NUBP2	0.000753	no
HPRT1	100	24.2502	25.7533	12.9761	2	3	HPRT1	0.000576	no
RPS12	100	47.5403	57.4757	0	2	3	RPS12	0.00047	yes
APEX2	100	79.4925	6.80765	15.8933	2	3	APEX2	0.000458	no
PGLS	100	63.4539	0	0	2	3	PGLS	0.000456	no
PDPK1	100	54.6811	0	0	2	3	PDPK1	0.000444	no
NDOR1	100	59.5529	0	0	2	3	NDOR1	0.000436	no
PRDX4	100	43.8722	0	0	2	3	PRDX4	0.00041	no
FPGS	100	74.0517	6.85302	25.2581	2	3	FPGS	0.000396	no
UBE2I	100	57.8339	0	9.82697	2	3	UBE2I	0.000395	no
PPA2	100	80.6064	0	16.6292	2	3	PPA2	0.000383	no
PMPCB	100	56.9969	26.2331	7.7256	2	3	PMPCB	0.000378	no
GOLPH3	100	28.7374	44.621	5.62003	2	3	GOLPH3	0.000365	no
UBE2L3	100	36.074	0	0	2	3	UBE2L3	0.000341	no
AMMECR1	100	77.296	0	7.57662	2	3	AMMECR1	0.000323	no
DDB2	100	72.7818	11.7485	6.28113	2	3	DDB2	0.000304	no
DCXR	100	33.0237	44.9497	0	2	3	DCXR	0.000288	no
FH	100	12.7512	29.281	31.443	2	3	FH	0.000267	no
C2orf49	100	66.6624	12.5483	0	2	3	C2orf49	0.000262	no
ERI3	100	54.0898	27.3042	0	2	3	ERI3	0.000228	yes
PSMB8	100	13.9281	24.3967	21.3047	2	3	PSMB8	0.000226	no
AIMP1	100	57.33	0	11.1234	2	3	AIMP1	0.000218	no
GADD45GIP1	100	36.5647	24.1469	0	2	3	GADD45GIP1	0.000213	no
PUS1	100	37.5453	47.2143	0	2	3	PUS1	0.000212	no
GSR	100	62.0284	0	0	2	3	GSR	0.000209	no
PRIM2	100	19.3819	77.4299	0	2	3	PRIM2	0.000205	no
NAXE	100	54.1199	38.933	0	2	3	NAXE	0.000204	no
DIS3	100	21.3143	29.556	24.7704	2	3	DIS3	0.000198	yes
NSMCE3	100	32.9885	0	0	2	3	NSMCE3	0.000195	no
SUMF1	100	53.8617	0	0	2	3	SUMF1	0.000184	no
EIF2AK2	100	25.6149	22.595	6.06717	2	3	EIF2AK2	0.000183	no
TIA1	100	82.4375	0	17.9834	2	3	TIAL1	0.000181	no
SFPQ	100	25.2303	12.1583	16.2958	2	3	SFPQ	0.000177	no
GPKOW	100	56.5656	0	0	2	3	GPKOW	0.000173	no
SHCBP1	100	58.2542	27.0052	0	2	3	SHCBP1	0.000173	no
TDP1	100	66.3044	0	0	2	3	TDP1	0.000168	no
FERMT2	100	56.783	0	10.6335	2	3	FERMT2	0.000167	no
RRM2	100	51.4989	12.1237	0	2	3	RRM2	0.000161	no
KIAA0368	100	32.7094	20.0326	6.02229	2	3	KIAA0368	0.00016	no
MORC3	100	52.7481	5.47329	13.9686	2	3	MORC3	0.00016	no
SMAP1	100	48.4123	31.8812	0	2	3	SMAP1	0.00016	no
XPOT	100	35.6427	20.4635	10.617	2	3	XPOT	0.000159	no
ERO1A	100	61.6753	0	18.9498	2	3	ERO1A	0.00015	no
OPA1	100	34.567	16.5232	5.65861	2	3	OPA1	0.00015	no
TXNIP	100	88.7814	0	0	2	3	TXNIP	0.000149	no
WRAP73	100	56.8419	0	0	2	3	WRAP73	0.000144	no
CTNNA1	100	7.64607	20.9041	14.3187	2	3	CTNNA1	0.000142	yes
PDSS2	100	70.5855	0	25.7551	2	3	PDSS2	0.000139	no
RXRB	100	59.0849	0	13.2071	2	3	RXRB	0.000137	no
TXLNG	100	59.1992	7.39335	11.5371	2	3	TXLNG	0.000134	no
PPP2R2D	100	43.8074	0	0	2	3	PPP2R2D	0.00013	no
IPO7	100	25.9066	41.7856	16.6998	2	3	IPO7	0.000129	no
KARS	100	51.1825	0	0	2	3	KARS	0.000129	no
MTOR	100	36.1578	27.0103	2.72208	2	3	MTOR	0.000117	no
SUGP1	100	21.2556	63.6544	24.6368	2	3	SUGP1	0.000116	no
RANBP6	100	57.3305	0	17.4025	2	3	RANBP6	0.000113	no
IREB2	100	68.4497	0	0	2	3	IREB2	0.000112	no
PARP9	100	27.8184	26.283	0	2	3	PARP9	0.00011	no
FDXR	100	30.4777	0	0	2	3	FDXR	0.000107	no
ACTR8	100	39.0578	0	0	2	3	ACTR8	9.6e-05	yes
PHKB	100	29.1104	32.9088	0	2	3	PHKB	9e-05	no
ATRIP	100	56.5347	0	0	2	3	ATRIP	8.8e-05	no
CYFIP1	100	46.7843	26.9019	5.41833	2	3	CYFIP1	8.8e-05	no
PAPSS1	100	64.715	0	19.0738	2	3	PAPSS1	7.7e-05	no
SBNO2	100	48.6921	0	0	2	3	SBNO2	6.4e-05	no
UHRF1	100	62.2145	0	0	2	3	UHRF1	6.2e-05	yes
DHX34	100	29.9898	0	0	2	3	DHX34	5.9e-05	no
PARP14	100	33.2114	18.5558	0	2	3	PARP14	4.8e-05	no
ZC3H7A	100	55.6074	0	0	2	3	ZC3H7A	4.8e-05	no
IARS	100	22.6597	28.0758	14.1477	2	3	IARS	4.6e-05	no
PNPT1	100	84.6331	0	25.6699	2	3	PNPT1	4.6e-05	no
ACO2	100	36.4287	0	0	2	3	ACO2	4.1e-05	no
RAD54L2	100	0	47.84	48.2024	2	3	RAD54L2	3.5e-05	no
DIP2A	100	41.4496	0	0	2	3	DIP2A	3.1e-05	no
AQR	100	43.5614	57.2209	0	2	3	AQR	2.7e-05	no
SBNO1	100	45.605	0	0	2	3	SBNO1	2.7e-05	no
DENND4A	100	39.4771	0	0	2	3	DENND4A	2.3e-05	no
NIPBL	100	61.9892	0	13.5738	2	3	NIPBL	1.7e-05	yes
DECR1	91.1285	100	23.3383	25.8489	3	1	DECR1	0.005759	no
NAA40	100	81.4871	10.3379	0	3	1	NAA40	0.002512	no
KAT5	100	87.998	13.5265	0	3	1	KAT5	0.000931	no
ACSF3	100	89.0403	49.0394	48.9998	3	1	ACSF3	0.000583	no
ECH1	100	76.942	22.5776	17.1424	3	1	ECH1	0.000218	yes
ESCO1	100	78.4044	22.8299	4.65511	3	1	ESCO1	0.000208	no
GTF3C4	100	75.6631	41.9784	36.2341	3	1	GTF3C4	0.000185	no
ACACA	89.931	100	43.213	23.4229	3	1	ACACA	0.000153	no
ACSL4	100	78.0814	45.8922	45.3698	3	1	ACSL4	7.7e-05	no
OGDH	100	55.3605	30.9626	30.4961	3	1	OGDH	0.000399	no
THEM4	100	68.8895	33.1107	18.3209	3	3	THEM4	0.003016	no
HTATIP2	100	94.7262	52.4331	7.90396	3	3	HTATIP2	0.002573	no
CBR4	100	82.4699	53.2402	2.90654	3	3	CBR4	0.002072	no
TXNDC17	100	75.269	33.3003	0	3	3	TXNDC17	0.001555	no
AK2	100	61.5532	30.8169	27.3687	3	3	AK2	0.001543	no
HSD17B8	100	63.0647	46.383	10.6975	3	3	HSD17B8	0.001462	no
SAP18	100	64.8186	15.9724	28.5725	3	3	SAP18	0.001453	no
PRDX2	100	78.9154	27.5634	50.3528	3	3	PRDX2	0.001312	no
PELO	100	77.3375	20.3073	18.1009	3	3	PELO	0.00129	no
IBA57	100	78.7965	52.5621	40.2818	3	3	IBA57	0.001153	no
PSME2	100	64.9372	32.1507	45.6874	3	3	PSME2	0.001095	no
FN3KRP	100	55.6553	80.5999	37.3536	3	3	FN3KRP	0.001025	no
PYCRL	100	97.7907	30.3479	13.7574	3	3	PYCRL	0.000986	no
PSMC1	100	67.0912	27.9702	54.593	3	3	PSMC1	0.000981	no
PSMC5	100	63.4755	61.6928	33.7287	3	3	PSMC5	0.000966	no
IMPDH2	96.2139	100	35.6644	40.002	3	3	IMPDH2	0.000946	no
PRMT1	100	81.2434	25.0563	56.221	3	3	PRMT1	0.000915	no
TAGLN2	100	53.0325	58.2626	48.7422	3	3	TAGLN2	0.000875	no
DCUN1D5	99.402	100	42.2232	33.8273	3	3	DCUN1D5	0.000784	no
PSMD12	100	40.7083	62.7806	39.2725	3	3	PSMD12	0.000775	no
CTPS1	100	93.7809	43.0994	51.8074	3	3	CTPS1	0.000754	no
CSNK1E	100	99.7211	18.23	21.4529	3	3	CSNK1E	0.000744	no
NONO	100	70.0966	23.513	50.2065	3	3	NONO	0.000713	yes
TXNRD1	100	75.1123	23.3809	1.96335	3	3	TXNRD1	0.000639	no
G6PD	100	83.2046	30.5315	2.52688	3	3	G6PD	0.000591	no
CDK2	97.4442	100	22.1358	35.8916	3	3	CDK2	0.000576	no
STARD7	100	82.2705	28.8928	39.9327	3	3	STARD7	0.000573	no
EFHD2	91.6802	100	44.7108	50.0973	3	3	EFHD2	0.000544	no
NSL1	100	45.9367	66.2864	19.5211	3	3	NSL1	0.00052	no
PRPF38B	100	58.0017	20.5427	25.0455	3	3	PRPF38B	0.000492	no
SPR	100	85.5302	17.9004	0	3	3	SPR	0.000489	no
NFU1	100	50.9717	39.3032	18.5306	3	3	NFU1	0.000476	no
PDE12	100	75.8895	62.8604	14.7534	3	3	PDE12	0.000466	no
CORO1C	98.37	100	12.7063	10.7452	3	3	CORO1C	0.000461	no
MPP6	100	61.5741	25.521	9.11403	3	3	MPP6	0.000455	no
PNO1	100	82.0962	37.5539	25.6384	3	3	PNO1	0.000442	no
CCNB1	84.8872	100	52.8837	34.9442	3	3	CCNB1	0.000441	no
ATR	100	55.6007	26.608	23.7893	3	3	ATR	0.000428	no
RWDD2B	100	65.5225	19.0762	0	3	3	RWDD2B	0.000413	no
UBE2N	100	98.6217	26.411	53.4987	3	3	UBE2N	0.000402	no
GMDS	88.7213	100	32.4847	29.0634	3	3	GMDS	0.000394	no
PMF1	100	76.0634	59.9369	0	3	3	PMF1	0.000387	no
CDC73	100	64.5257	23.1144	15.4119	3	3	CDC73	0.000387	no
PDCD2L	100	64.6214	34.4234	14.7763	3	3	PDCD2L	0.000386	no
LANCL2	100	92.1374	59.6023	38.7344	3	3	LANCL2	0.000374	no
GARS	100	87.179	46.8035	33.3835	3	3	GARS	0.000372	no
MOCOS	100	75.4527	26.3177	15.8555	3	3	MOCOS	0.000362	no
CNOT9	100	57.9592	33.5748	22.9973	3	3	CNOT9	0.000355	no
UQCRC1	100	86.7011	28.0886	36.2345	3	3	UQCRC1	0.000353	no
TXNL1	100	88.3718	62.9725	40.0854	3	3	TXNL1	0.000352	no
CWF19L1	100	84.8616	71.9483	10.6165	3	3	CWF19L1	0.00034	no
NADK2	100	84.9903	36.2639	16.7873	3	3	NADK2	0.000329	no
TCAF1	100	66.4633	13.5444	29.4502	3	3	TCAF1	0.000328	no
CAPZA1	100	51.0958	48.4331	30.629	3	3	CAPZA1	0.000326	no
EARS2	100	75.8574	62.4168	4.86021	3	3	EARS2	0.00032	no
OAS3	100	67.7985	32.6892	24.9645	3	3	OAS3	0.000305	yes
DDX47	100	53.797	70.5118	25.9756	3	3	DDX47	0.000302	no
SARS2	100	98.1964	39.0446	3.9673	3	3	SARS2	0.000298	no
PARS2	100	92.3988	41.6373	36.0923	3	3	PARS2	0.000274	no
SEC24C	100	89.3934	25.226	36.4412	3	3	SEC24C	0.000269	no
RECQL	100	92.8564	45.5837	41.8468	3	3	RECQL	0.000267	no
CDC20	100	92.864	17.959	9.26891	3	3	CDC20	0.000265	no
MACROD1	100	81.5178	47.2832	48.3969	3	3	MACROD1	0.00026	no
SORD	100	57.9038	69.5897	31.6508	3	3	SORD	0.000253	no
MAT2B	100	70.7291	19.6236	49.5742	3	3	MAT2B	0.000246	no
TCEAL4	100	71.5592	18.7965	7.13521	3	3	TCEAL4	0.00024	no
RRM1	100	96.6093	47.6394	44.1859	3	3	RRM1	0.000239	no
PPP1CB	100	93.762	9.8165	38.1023	3	3	PPP1CB	0.000237	no
NSUN3	100	83.2447	20.7951	18.3721	3	3	NSUN3	0.000229	no
CALD1	100	93.5928	46.6545	6.88635	3	3	CALD1	0.000222	no
TRMT2B	100	70.3386	55.2404	7.33537	3	3	TRMT2B	0.00022	no
PPA1	100	50.0508	26.5763	35.2648	3	3	PPA1	0.00021	no
TRIP12	100	85.7769	26.2529	8.42824	3	3	TRIP12	0.000209	no
TUBGCP3	100	49.4713	48.1565	22.4847	3	3	TUBGCP3	0.000204	no
KDM3A	100	92.3083	37.9276	12.9449	3	3	KDM3A	0.000203	no
DTX3L	100	81.4216	32.9777	54.7975	3	3	DTX3L	0.000199	no
FASTKD5	100	57.1872	51.5656	23.8576	3	3	FASTKD5	0.000179	yes
CRTC3	100	71.543	20.8665	53.2092	3	3	CRTC3	0.000177	no
CHEK1	100	97.8451	37.5064	0	3	3	CHEK1	0.000176	no
CHD4	100	77.3034	42.089	66.5192	3	3	CHD4	0.000174	yes
PDCD6IP	100	59.2378	33.0014	29.8589	3	3	PDCD6IP	0.000168	no
EDC3	100	64.7787	18.4434	38.3941	3	3	EDC3	0.000163	no
ALDH7A1	96.2938	100	37.9755	0	3	3	ALDH7A1	0.00016	no
DDB1	100	70.8033	29.5188	47.6862	3	3	DDB1	0.00016	yes
QARS	100	90.5693	13.2727	15.9629	3	3	QARS	0.000157	no
RBBP4	100	52.2989	24.5057	38.2797	3	3	RBBP4	0.000155	no
MAP2K3	100	62.7374	15.9716	34.1564	3	3	MAP2K3	0.00015	no
FAM129B	100	51.1478	61.1307	5.80136	3	3	FAM129B	0.000144	yes
DTL	100	80.2608	39.3123	58.0081	3	3	DTL	0.000141	no
LRRC41	100	70.3741	41.6764	20.0422	3	3	LRRC41	0.000138	no
ARL6IP4	99.1785	100	46.1289	10.6406	3	3	ARL6IP4	0.000136	no
WAPL	100	63.9957	26.05	22.6261	3	3	WAPL	0.000129	no
DDX59	100	73.3754	30.1581	7.78264	3	3	DDX59	0.000127	no
SEC23B	100	81.0432	43.2541	35.4547	3	3	SEC23B	0.000123	no
GTPBP6	100	65.5545	26.7983	20.3479	3	3	GTPBP6	0.000117	no
RPUSD3	100	79.7223	19.3204	0	3	3	RPUSD3	0.000112	no
TPR	100	54.4864	15.7435	28.9584	3	3	TPR	0.000107	yes
SLC4A1AP	87.1628	100	41.1539	8.39015	3	3	SLC4A1AP	0.000106	no
EPRS	98.9255	100	32.2338	51.1532	3	3	EPRS	9.6e-05	yes
ZC3H11A	98.4182	100	40.4154	25.4361	3	3	ZC3H11A	9.3e-05	no
TOPBP1	98.5631	100	45.048	14.434	3	3	TOPBP1	9.2e-05	no
EYA4	100	66.6517	29.3516	14.7916	3	3	EYA4	8.9e-05	no
MAPKAP1	100	76.5213	72.9341	0	3	3	MAPKAP1	8.2e-05	no
WRNIP1	100	83.8458	30.2435	64.9244	3	3	WRNIP1	8e-05	no
ILF3	100	98.5243	23.3984	14.7743	3	3	ILF3	7.7e-05	yes
RIF1	100	66.3062	30.7136	24.3736	3	3	RIF1	6.3e-05	no
TANC1	100	53.7545	15.1414	19.3158	3	3	TANC1	5.4e-05	no
HUWE1	100	81.4007	16.4181	25.4025	3	3	HUWE1	4.5e-05	no
CLUH	100	85.9944	66.2309	12.5728	3	3	CLUH	3.7e-05	no

### Sheet: ii - ConsensusPathDB
p-value	(neg)LOG2(p-value)	q-value	pathway	source	external_id	members_input_overlap	members_input_overlap_geneids	size	effective_size
1.21965e-15	49.5425	6.09824e-14	HATs acetylate histones	Reactome	R-HSA-3214847	KANSL1; SUPT3H; ZZZ3; TADA2A; TADA2B; SGF29; KAT7; TRRAP; KAT14; TAF5L; TADA1; CREBBP	26009; 27097; 8295; 6871; 11143; 112869; 117143; 57325; 284058; 1387; 8464; 93624	142	142
3.02486e-12	38.2663	5.04144e-11	Chromatin modifying enzymes	Reactome	R-HSA-3247509	KANSL1; SUPT3H; ZZZ3; TADA2A; TADA2B; TRRAP; KAT7; SGF29; KAT14; TAF5L; TADA1; CREBBP	26009; 27097; 8295; 6871; 11143; 1387; 112869; 117143; 57325; 284058; 8464; 93624	272	272
3.02486e-12	38.2663	5.04144e-11	Chromatin organization	Reactome	R-HSA-4839726	KANSL1; SUPT3H; ZZZ3; TADA2A; TADA2B; TRRAP; KAT7; SGF29; KAT14; TAF5L; TADA1; CREBBP	26009; 27097; 8295; 6871; 11143; 1387; 112869; 117143; 57325; 284058; 8464; 93624	272	272
6.22141e-07	20.6163	7.77676e-06	coenzyme A biosynthesis	HumanCyc	COA-PWY-1	PANK1; PANK3; PANK2	80025; 79646; 53354	7	7
9.93587e-07	19.9409	9.93587e-06	Coenzyme A biosynthesis	Reactome	R-HSA-196783	PANK1; PANK3; PANK2	53354; 80025; 79646	8	8
6.38708e-06	17.2564	5.32257e-05	Vitamin B5 (pantothenate) metabolism	Reactome	R-HSA-199220	PANK1; PANK3; PANK2	53354; 80025; 79646	14	14
1.68466e-05	15.8572	0.000120333	Pantothenate and CoA biosynthesis - Homo sapiens (human)	KEGG	path:hsa00770	PANK1; PANK3; PANK2	53354; 80025; 79646	19	19
0.000215378	12.1808	0.00134611	Metabolism of water-soluble vitamins and cofactors	Reactome	R-HSA-196849	PANK1; PANK3; FLAD1; PANK2	80308; 80025; 53354; 79646	114	111
0.000303058	11.6881	0.00168365	Retrograde transport at the Trans-Golgi-Network	Reactome	R-HSA-6811440	NAA30; NAA38; NAA35	84316; 122830; 60560	49	49
0.00127973	9.60994	0.00639867	Metabolism of vitamins and cofactors	Reactome	R-HSA-196854	PANK1; PANK3; FLAD1; PANK2	80308; 80025; 53354; 79646	181	178
0.00162568	9.26474	0.00738945	Validated targets of C-MYC transcriptional activation	PID	myc_activpathway	CREBBP; TRRAP; SUPT3H	8295; 1387; 8464	87	87
0.00203414	8.94136	0.0084756	C-MYC pathway	PID	myc_pathway	TRRAP; SUPT3H	8295; 8464	25	25
0.00255007	8.61525	0.00980796	multi-step regulation of transcription by pitx2	BioCarta	pitx2pathway	CREBBP; TRRAP	8295; 1387	28	28
0.0064772	7.27041	0.0231329	Direct p53 effectors	PID	p53downstreampathway	TADA2B; CREBBP; TRRAP	8295; 1387; 93624	143	142
0.00827444	6.91712	0.0275815	Regulation of Androgen receptor activity	PID	ar_tf_pathway	CREBBP; KAT7	1387; 11143	51	51
0.0089888	6.79766	0.02809	Translation	Reactome	R-HSA-72766	ETF1; MRPS34; EIF3M; MARS2	2107; 10480; 65993; 92935	310	307
